# *doepipeline*: a systematic approach to optimizing multi-level and multi-step data processing workflows

**DOI:** 10.1101/504050

**Authors:** Daniel Svensson, Rickard Sjögren, David Sundell, Andreas Sjödin, Johan Trygg

## Abstract

**Background:** Selecting the proper parameter settings for bioinformatic software tools is challenging. Not only will each parameter have an individual effect on the outcome, but there are also potential interaction effects between parameters. Both of these effects may be difficult to predict. To make the situation even more complex, multiple tools may be run in a sequential pipeline where the final output depends on the parameter configuration for each tool in the pipeline. Because of the complexity and difficulty of predicting outcomes, in practice parameters are often left at default settings or set based on personal or peer experience obtained in a trial and error fashion. To allow for the reliable and efficient selection of parameters for bioinformatic pipelines, a systematic approach is needed.

**Results:** We present *doepipeline*, a novel approach to optimizing bioinformatic software parameters, based on core concepts of the Design of Experiments methodology and recent advances in subset designs. Optimal parameter settings are first approximated in a screening phase using a subset design that efficiently spans the entire search space, then optimized in the subsequent phase using response surface designs and OLS modeling. *doepipeline* was used to optimize parameters in four use cases; 1) de-novo assembly, 2) scaffolding of a fragmented genome assembly, 3) k-mer taxonomic classification of Oxford Nanopore Technologies MinION reads, and 4) genetic variant calling. In all four cases, *doepipeline* found parameter settings that produced a better outcome with respect to the characteristic measured when compared to using default values. Our approach is implemented and available in the Python package *doepipeline*.

**Conclusions:** Our proposed methodology provides a systematic and robust framework for optimizing software parameter settings, in contrast to labor- and time-intensive manual parameter tweaking. Implementation in *doepipeline* makes our methodology accessible and user-friendly, and allows for automatic optimization of tools in a wide range of cases. The source code of *doepipeline* is available at https://github.com/clicumu/doepipeline and it can be installed through conda-forge.
