## Additional file 1 for "*doepipeline*: a systematic approach to optimizing multi-level and multi-step data processing workflows"

### Sheet: case1_iter1
Exp	KMER	MIAL	MIKC	MIPA	tSeq	nSeq	N50
0	20	20	2	5	1777584	127	20447
1	20	20	5.25	8	1767262	111	25087
2	20	20	8.5	10	1768519	112	25087
3	20	20	11.75	12	1807879	101	25852
4	20	20	15	15	1835565	105	24995
5	20	30	2	8	1776942	129	20274
6	20	30	5.25	10	1766406	105	24995
7	20	30	8.5	12	1767813	104	24995
8	20	30	11.75	15	1812989	103	26070
9	20	40	2	10	1776352	129	20512
10	20	40	5.25	12	1769322	104	25202
11	20	40	8.5	15	1775720	108	24995
12	20	50	2	12	1775891	130	20512
13	20	50	5.25	15	1765588	106	25093
14	20	60	2	15	1775525	131	21703
15	20	60	15	5	1838382	101	24995
16	38	20	2	8	1800284	94	27516
17	38	20	5.25	10	1831285	90	29906
18	38	20	8.5	12	1872963	93	28367
19	38	20	11.75	15	1880885	92	28978
20	38	30	2	10	1800284	94	27516
21	38	30	5.25	12	1821447	93	27914
22	38	30	8.5	15	1864165	89	31847
23	38	40	2	12	1800433	94	27516
24	38	40	5.25	15	1814355	93	27901
25	38	50	2	15	1800899	94	28292
26	38	50	15	5	1898266	95	27784
27	38	60	11.75	5	1892291	93	28978
28	38	60	15	8	1877904	94	28055
29	55	20	2	10	1837669	89	30451
30	55	20	5.25	12	1879230	93	27975
31	55	20	8.5	15	1880974	89	28445
32	55	30	2	12	1827610	88	29947
33	55	30	5.25	15	1879023	93	28333
34	55	40	2	15	1813267	93	27524
35	55	40	15	5	1896776	92	28445
36	55	50	11.75	5	1895575	92	28445
37	55	50	15	8	1889472	93	28429
38	55	60	8.5	5	1898088	93	28712
39	55	60	11.75	8	1890610	94	28368
40	55	60	15	10	1885285	93	28055
41	72	20	2	12	1866975	92	27957
42	72	20	5.25	15	1879884	93	28055
43	72	30	2	15	1868422	90	28384
44	72	30	15	5	1919021	93	28429
45	72	40	11.75	5	1915781	93	28729
46	72	40	15	8	1903067	93	28729
47	72	50	8.5	5	1905180	92	28729
48	72	50	11.75	8	1901591	93	28729
49	72	50	15	10	1897474	94	28429
50	72	60	5.25	5	1894923	92	28712
51	72	60	8.5	8	1897523	93	28729
52	72	60	11.75	10	1893961	94	28368
53	72	60	15	12	1888613	94	28055
54	90	20	2	15	1863547	101	24217
55	90	20	15	5	26426	2	23306
56	90	30	11.75	5	32271	3	23766
57	90	30	15	8	26426	2	23306
58	90	40	8.5	5	356431	86	5018
59	90	40	11.75	8	32271	3	23766
60	90	40	15	10	26426	2	23306
61	90	50	5.25	5	1851092	118	21149
62	90	50	8.5	8	356508	87	5018
63	90	50	11.75	10	32271	3	23766
64	90	50	15	12	27287	2	24167
65	90	60	2	5	1878318	101	24312
66	90	60	5.25	8	1845917	118	21056
67	90	60	8.5	10	356475	85	5134
68	90	60	11.75	12	33132	3	24627
69	90	60	15	15	27287	2	24167

### Sheet: case1_iter2
Exp	KMER	MIAL	MIKC	MIPA	tSeq	nSeq	N50
0	29	25	6.875	13	1806789	90	29556
1	47	25	6.875	13	1881672	92	28699
2	29	25	10.125	13	1869453	91	28276
3	47	25	10.125	13	1882211	93	28055
4	29	35	6.875	13	1805928	90	29556
5	47	35	6.875	13	1881186	92	28699
6	29	35	10.125	13	1869429	93	27977
7	47	35	10.125	13	1882404	93	28055
8	29	25	6.875	15	1806918	93	28322
9	47	25	6.875	15	1878898	90	30146
10	29	25	10.125	15	1866692	91	28358
11	47	25	10.125	15	1879073	93	28055
12	29	35	6.875	15	1806888	93	28322
13	47	35	6.875	15	1878859	90	30146
14	29	35	10.125	15	1866682	92	27977
15	47	35	10.125	15	1879532	93	28055
16	29	30	8.5	14	1834422	88	29934
17	47	30	8.5	14	1881858	93	28055
18	38	30	6.875	14	1861224	91	28362
19	38	30	10.125	14	1878001	91	28427
20	38	25	8.5	14	1867037	90	30421
21	38	35	8.5	14	1866372	89	30421
22	38	30	8.5	13	1869190	91	30001
23	38	30	8.5	15	1864165	89	31847
24	38	30	8.5	14	1866929	90	30421
25	38	30	8.5	14	1866929	90	30421
26	38	30	8.5	14	1866929	90	30421
