## Additional file 2 for "*doepipeline*: a systematic approach to optimizing multi-level and multi-step data processing workflows"

### Sheet: case1_grid_search
Exp	KMER	MIAL	MIKC	MIPA	tSeq	nSeq	N50
0	20	20	2.0	5	1777584	127	20447
1	20	20	2.0	8	1775682	131	20274
2	20	20	2.0	10	1776219	131	20274
3	20	20	2.0	12	1775490	129	20512
4	20	20	2.0	15	1775686	134	20512
5	20	20	5.25	5	1767355	104	25390
6	20	20	5.25	8	1767262	111	25087
7	20	20	5.25	10	1766969	105	24995
8	20	20	5.25	12	1766153	104	25202
9	20	20	5.25	15	1765447	107	25087
10	20	20	8.5	5	1768510	105	25390
11	20	20	8.5	8	1768361	112	25087
12	20	20	8.5	10	1768519	112	25087
13	20	20	8.5	12	1767863	103	25202
14	20	20	8.5	15	1766920	107	24995
15	20	20	11.75	5	1802637	109	25895
16	20	20	11.75	8	1801829	109	25202
17	20	20	11.75	10	1803730	109	24995
18	20	20	11.75	12	1807879	101	25852
19	20	20	11.75	15	1811832	106	25202
20	20	20	15.0	5	1851674	109	24995
21	20	20	15.0	8	1840249	109	24995
22	20	20	15.0	10	1838592	110	24995
23	20	20	15.0	12	1836973	102	24995
24	20	20	15.0	15	1835565	105	24995
25	20	30	2.0	5	1778625	125	20336
26	20	30	2.0	8	1776942	129	20274
27	20	30	2.0	10	1776751	130	20274
28	20	30	2.0	12	1776022	128	20512
29	20	30	2.0	15	1775764	132	20512
30	20	30	5.25	5	1766843	111	25087
31	20	30	5.25	8	1766699	111	25087
32	20	30	5.25	10	1766406	105	24995
33	20	30	5.25	12	1765721	104	25202
34	20	30	5.25	15	1765121	107	25087
35	20	30	8.5	5	1768585	112	24995
36	20	30	8.5	8	1768361	112	25087
37	20	30	8.5	10	1768519	112	25087
38	20	30	8.5	12	1767813	104	24995
39	20	30	8.5	15	1766920	107	24995
40	20	30	11.75	5	1802637	109	25895
41	20	30	11.75	8	1802213	105	24995
42	20	30	11.75	10	1804503	102	25852
43	20	30	11.75	12	1808124	102	25202
44	20	30	11.75	15	1812989	103	26070
45	20	30	15.0	5	1850678	109	24995
46	20	30	15.0	8	1839917	109	24995
47	20	30	15.0	10	1838592	110	24995
48	20	30	15.0	12	1836973	102	24995
49	20	30	15.0	15	1835565	105	24995
50	20	40	2.0	5	1777332	127	20274
51	20	40	2.0	8	1776421	130	20274
52	20	40	2.0	10	1776352	129	20512
53	20	40	2.0	12	1775925	130	20512
54	20	40	2.0	15	1775676	132	20512
55	20	40	5.25	5	1770365	111	25087
56	20	40	5.25	8	1770065	111	25087
57	20	40	5.25	10	1770071	111	25202
58	20	40	5.25	12	1769322	104	25202
59	20	40	5.25	15	1768573	105	25202
60	20	40	8.5	5	1769690	102	25087
61	20	40	8.5	8	1771582	102	25087
62	20	40	8.5	10	1774477	112	24995
63	20	40	8.5	12	1775472	107	23386
64	20	40	8.5	15	1775720	108	24995
65	20	40	11.75	5	1803724	109	25202
66	20	40	11.75	8	1807977	100	26070
67	20	40	11.75	10	1816167	102	24995
68	20	40	11.75	12	1821396	103	25202
69	20	40	11.75	15	1822971	105	24995
70	20	40	15.0	5	1847030	109	24995
71	20	40	15.0	8	1839032	110	24995
72	20	40	15.0	10	1838261	110	24995
73	20	40	15.0	12	1837094	103	24995
74	20	40	15.0	15	1835566	105	24995
75	20	50	2.0	5	1777331	129	20274
76	20	50	2.0	8	1776218	130	20274
77	20	50	2.0	10	1776268	129	20512
78	20	50	2.0	12	1775891	130	20512
79	20	50	2.0	15	1776063	133	20447
80	20	50	5.25	5	1766898	106	24995
81	20	50	5.25	8	1766627	106	24995
82	20	50	5.25	10	1766677	105	25093
83	20	50	5.25	12	1766337	105	25093
84	20	50	5.25	15	1765588	106	25093
85	20	50	8.5	5	1776474	102	25093
86	20	50	8.5	8	1782585	111	25093
87	20	50	8.5	10	1783544	102	25202
88	20	50	8.5	12	1783864	105	24995
89	20	50	8.5	15	1784201	107	24995
90	20	50	11.75	5	1810446	102	24995
91	20	50	11.75	8	1818300	102	23787
92	20	50	11.75	10	1820296	101	24995
93	20	50	11.75	12	1820218	103	24995
94	20	50	11.75	15	1819162	104	24995
95	20	50	15.0	5	1843482	111	24134
96	20	50	15.0	8	1838243	111	24995
97	20	50	15.0	10	1837476	102	24995
98	20	50	15.0	12	1836618	103	24995
99	20	50	15.0	15	1835170	105	24995
100	20	60	2.0	5	1775749	128	21425
101	20	60	2.0	8	1775749	128	21425
102	20	60	2.0	10	1775452	129	21425
103	20	60	2.0	12	1775044	131	21425
104	20	60	2.0	15	1775525	131	21703
105	20	60	5.25	5	1766596	105	25093
106	20	60	5.25	8	1766596	105	25093
107	20	60	5.25	10	1765877	105	25093
108	20	60	5.25	12	1765507	106	25093
109	20	60	5.25	15	1765488	105	25093
110	20	60	8.5	5	1784913	104	24995
111	20	60	8.5	8	1786135	104	24995
112	20	60	8.5	10	1787164	104	24995
113	20	60	8.5	12	1787509	107	24995
114	20	60	8.5	15	1788059	105	25202
115	20	60	11.75	5	1818674	101	24995
116	20	60	11.75	8	1818674	101	24995
117	20	60	11.75	10	1817676	101	24995
118	20	60	11.75	12	1816927	104	24995
119	20	60	11.75	15	1815972	103	25202
120	20	60	15.0	5	1838382	101	24995
121	20	60	15.0	8	1837004	102	24995
122	20	60	15.0	10	1836149	102	24995
123	20	60	15.0	12	1835142	105	24995
124	20	60	15.0	15	1834735	103	24995
125	38	20	2.0	5	1800486	94	27516
126	38	20	2.0	8	1800284	94	27516
127	38	20	2.0	10	1800284	94	27516
128	38	20	2.0	12	1800431	94	27516
129	38	20	2.0	15	1800384	94	27516
130	38	20	5.25	5	1851144	90	28422
131	38	20	5.25	8	1840885	90	30042
132	38	20	5.25	10	1831285	90	29906
133	38	20	5.25	12	1821497	92	28340
134	38	20	5.25	15	1814029	90	31287
135	38	20	8.5	5	1882697	90	28719
136	38	20	8.5	8	1878755	92	28426
137	38	20	8.5	10	1875889	91	30001
138	38	20	8.5	12	1872963	93	28367
139	38	20	8.5	15	1864317	92	28367
140	38	20	11.75	5	1896775	93	28303
141	38	20	11.75	8	1888644	93	28055
142	38	20	11.75	10	1884682	93	27975
143	38	20	11.75	12	1881316	92	28978
144	38	20	11.75	15	1880885	92	28978
145	38	20	15.0	5	1899525	94	27784
146	38	20	15.0	8	1886994	94	27784
147	38	20	15.0	10	1881364	94	27536
148	38	20	15.0	12	1876002	94	27727
149	38	20	15.0	15	1875470	94	27727
150	38	30	2.0	5	1800486	94	27516
151	38	30	2.0	8	1800284	94	27516
152	38	30	2.0	10	1800284	94	27516
153	38	30	2.0	12	1800431	94	27516
154	38	30	2.0	15	1800384	94	27516
155	38	30	5.25	5	1851458	90	28362
156	38	30	5.25	8	1840293	90	29965
157	38	30	5.25	10	1831285	90	29906
158	38	30	5.25	12	1821447	93	27914
159	38	30	5.25	15	1813588	90	31287
160	38	30	8.5	5	1883038	90	28719
161	38	30	8.5	8	1879096	92	28367
162	38	30	8.5	10	1876114	91	30001
163	38	30	8.5	12	1872608	93	28367
164	38	30	8.5	15	1864165	89	31847
165	38	30	11.75	5	1896241	93	28303
166	38	30	11.75	8	1888110	93	28055
167	38	30	11.75	10	1884354	93	27975
168	38	30	11.75	12	1880725	92	28978
169	38	30	11.75	15	1880885	92	28978
170	38	30	15.0	5	1900236	95	27784
171	38	30	15.0	8	1887705	95	27784
172	38	30	15.0	10	1881496	94	27537
173	38	30	15.0	12	1876326	94	27727
174	38	30	15.0	15	1876386	94	27727
175	38	40	2.0	5	1800488	94	27516
176	38	40	2.0	8	1800286	94	27516
177	38	40	2.0	10	1800286	94	27516
178	38	40	2.0	12	1800433	94	27516
179	38	40	2.0	15	1800004	95	27516
180	38	40	5.25	5	1852210	90	28855
181	38	40	5.25	8	1840418	89	28362
182	38	40	5.25	10	1831690	91	28855
183	38	40	5.25	12	1821441	92	29906
184	38	40	5.25	15	1814355	93	27901
185	38	40	8.5	5	1884096	90	28859
186	38	40	8.5	8	1878209	92	28859
187	38	40	8.5	10	1876575	91	30001
188	38	40	8.5	12	1872606	93	28859
189	38	40	8.5	15	1862961	90	30421
190	38	40	11.75	5	1897514	94	28303
191	38	40	11.75	8	1886838	93	28055
192	38	40	11.75	10	1884158	93	27975
193	38	40	11.75	12	1881363	92	28978
194	38	40	11.75	15	1881345	92	28978
195	38	40	15.0	5	1898338	95	27784
196	38	40	15.0	8	1884174	94	27535
197	38	40	15.0	10	1880382	94	27535
198	38	40	15.0	12	1875868	94	27727
199	38	40	15.0	15	1875472	94	27727
200	38	50	2.0	5	1813527	95	27516
201	38	50	2.0	8	1801335	94	27516
202	38	50	2.0	10	1801335	94	27516
203	38	50	2.0	12	1801096	94	27516
204	38	50	2.0	15	1800899	94	28292
205	38	50	5.25	5	1851071	93	28362
206	38	50	5.25	8	1830565	91	28362
207	38	50	5.25	10	1821912	90	28855
208	38	50	5.25	12	1816249	93	28855
209	38	50	5.25	15	1813551	91	29673
210	38	50	8.5	5	1883344	90	28859
211	38	50	8.5	8	1877234	91	28859
212	38	50	8.5	10	1875156	90	30001
213	38	50	8.5	12	1869701	93	28859
214	38	50	8.5	15	1858875	91	30401
215	38	50	11.75	5	1896174	94	28303
216	38	50	11.75	8	1885348	93	28055
217	38	50	11.75	10	1883100	93	28978
218	38	50	11.75	12	1881007	92	28978
219	38	50	11.75	15	1881345	92	28978
220	38	50	15.0	5	1898266	95	27784
221	38	50	15.0	8	1881950	94	27534
222	38	50	15.0	10	1877774	94	27727
223	38	50	15.0	12	1875868	94	27727
224	38	50	15.0	15	1875928	94	27727
225	38	60	2.0	5	1813456	95	27516
226	38	60	2.0	8	1801071	95	27516
227	38	60	2.0	10	1800807	95	27516
228	38	60	2.0	12	1800807	95	27516
229	38	60	2.0	15	1800729	95	27516
230	38	60	5.25	5	1811418	94	27516
231	38	60	5.25	8	1812829	94	27516
232	38	60	5.25	10	1814047	90	29890
233	38	60	5.25	12	1814544	91	29742
234	38	60	5.25	15	1817312	93	27748
235	38	60	8.5	5	1883769	93	28020
236	38	60	8.5	8	1875019	92	28859
237	38	60	8.5	10	1868172	92	29930
238	38	60	8.5	12	1858295	91	28859
239	38	60	8.5	15	1846348	90	29930
240	38	60	11.75	5	1892291	93	28978
241	38	60	11.75	8	1882662	92	28978
242	38	60	11.75	10	1881270	92	28978
243	38	60	11.75	12	1880829	92	28978
244	38	60	11.75	15	1880396	92	28800
245	38	60	15.0	5	1891881	95	27784
246	38	60	15.0	8	1877904	94	28055
247	38	60	15.0	10	1875678	94	27727
248	38	60	15.0	12	1874958	94	27727
249	38	60	15.0	15	1874640	95	27533
250	55	20	2.0	5	1865111	91	28383
251	55	20	2.0	8	1847265	91	28894
252	55	20	2.0	10	1837669	89	30451
253	55	20	2.0	12	1827774	87	29947
254	55	20	2.0	15	1814113	94	27524
255	55	20	5.25	5	1883374	91	28445
256	55	20	5.25	8	1881943	93	28040
257	55	20	5.25	10	1879943	92	28445
258	55	20	5.25	12	1879230	93	27975
259	55	20	5.25	15	1879089	93	28333
260	55	20	8.5	5	1897073	91	28445
261	55	20	8.5	8	1889612	93	28368
262	55	20	8.5	10	1885386	93	28055
263	55	20	8.5	12	1883346	93	28055
264	55	20	8.5	15	1880974	89	28445
265	55	20	11.75	5	1897086	91	28445
266	55	20	11.75	8	1889612	93	28368
267	55	20	11.75	10	1885386	93	28055
268	55	20	11.75	12	1883346	93	28055
269	55	20	11.75	15	1880874	91	28334
270	55	20	15.0	5	1898130	91	28445
271	55	20	15.0	8	1889802	93	28429
272	55	20	15.0	10	1885393	93	28055
273	55	20	15.0	12	1883353	93	28055
274	55	20	15.0	15	1880830	91	28334
275	55	30	2.0	5	1864754	91	28383
276	55	30	2.0	8	1847315	90	28894
277	55	30	2.0	10	1837215	89	30451
278	55	30	2.0	12	1827610	88	29947
279	55	30	2.0	15	1813771	93	27524
280	55	30	5.25	5	1883716	92	28445
281	55	30	5.25	8	1881943	93	28040
282	55	30	5.25	10	1879943	92	28445
283	55	30	5.25	12	1879230	93	27975
284	55	30	5.25	15	1879023	93	28333
285	55	30	8.5	5	1897351	92	28445
286	55	30	8.5	8	1889299	93	28368
287	55	30	8.5	10	1885386	93	28055
288	55	30	8.5	12	1883346	93	28055
289	55	30	8.5	15	1880971	91	28334
290	55	30	11.75	5	1897386	92	28445
291	55	30	11.75	8	1889299	93	28368
292	55	30	11.75	10	1885386	93	28055
293	55	30	11.75	12	1883346	93	28055
294	55	30	11.75	15	1880871	93	28334
295	55	30	15.0	5	1898370	92	28445
296	55	30	15.0	8	1889429	93	28429
297	55	30	15.0	10	1885394	93	28055
298	55	30	15.0	12	1883354	93	28055
299	55	30	15.0	15	1880885	93	28334
300	55	40	2.0	5	1864692	91	28383
301	55	40	2.0	8	1846055	90	28894
302	55	40	2.0	10	1837703	86	28894
303	55	40	2.0	12	1827175	90	29947
304	55	40	2.0	15	1813267	93	27524
305	55	40	5.25	5	1883921	92	28445
306	55	40	5.25	8	1882460	93	28040
307	55	40	5.25	10	1879935	93	27975
308	55	40	5.25	12	1879039	92	28445
309	55	40	5.25	15	1878834	93	28333
310	55	40	8.5	5	1896626	92	28445
311	55	40	8.5	8	1888941	93	28368
312	55	40	8.5	10	1885286	93	28055
313	55	40	8.5	12	1883023	92	28055
314	55	40	8.5	15	1881112	91	28334
315	55	40	11.75	5	1896661	92	28445
316	55	40	11.75	8	1888941	93	28368
317	55	40	11.75	10	1885286	93	28055
318	55	40	11.75	12	1883023	92	28055
319	55	40	11.75	15	1881012	93	28334
320	55	40	15.0	5	1896776	92	28445
321	55	40	15.0	8	1889011	93	28429
322	55	40	15.0	10	1885296	93	28055
323	55	40	15.0	12	1883032	92	28055
324	55	40	15.0	15	1881027	93	28334
325	55	50	2.0	5	1864708	91	28383
326	55	50	2.0	8	1844996	92	28072
327	55	50	2.0	10	1837472	87	28894
328	55	50	2.0	12	1826147	92	27929
329	55	50	2.0	15	1811956	93	27524
330	55	50	5.25	5	1883808	92	28445
331	55	50	5.25	8	1882451	93	28040
332	55	50	5.25	10	1879795	93	27975
333	55	50	5.25	12	1879290	92	28445
334	55	50	5.25	15	1877981	93	28333
335	55	50	8.5	5	1895575	92	28445
336	55	50	8.5	8	1889401	93	28368
337	55	50	8.5	10	1885277	93	28055
338	55	50	8.5	12	1881374	92	28055
339	55	50	8.5	15	1880833	92	28334
340	55	50	11.75	5	1895575	92	28445
341	55	50	11.75	8	1889401	93	28368
342	55	50	11.75	10	1885277	93	28055
343	55	50	11.75	12	1881374	92	28055
344	55	50	11.75	15	1880783	93	28334
345	55	50	15.0	5	1896134	92	28445
346	55	50	15.0	8	1889472	93	28429
347	55	50	15.0	10	1885288	93	28055
348	55	50	15.0	12	1881384	92	28055
349	55	50	15.0	15	1880749	93	28334
350	55	60	2.0	5	1830012	89	30034
351	55	60	2.0	8	1820425	91	27914
352	55	60	2.0	10	1810532	91	29947
353	55	60	2.0	12	1811265	92	29947
354	55	60	2.0	15	1808017	93	28445
355	55	60	5.25	5	1887565	93	28491
356	55	60	5.25	8	1885549	94	27975
357	55	60	5.25	10	1881215	92	27975
358	55	60	5.25	12	1880011	92	28947
359	55	60	5.25	15	1878034	94	27975
360	55	60	8.5	5	1898088	93	28712
361	55	60	8.5	8	1890610	94	28368
362	55	60	8.5	10	1885276	93	28055
363	55	60	8.5	12	1882054	93	27975
364	55	60	8.5	15	1880960	92	27975
365	55	60	11.75	5	1898088	93	28712
366	55	60	11.75	8	1890610	94	28368
367	55	60	11.75	10	1885276	93	28055
368	55	60	11.75	12	1882054	93	27975
369	55	60	11.75	15	1880960	92	27975
370	55	60	15.0	5	1898584	93	28712
371	55	60	15.0	8	1890625	94	28429
372	55	60	15.0	10	1885285	93	28055
373	55	60	15.0	12	1882065	93	27975
374	55	60	15.0	15	1880978	92	27975
375	72	20	2.0	5	1842260	89	28462
376	72	20	2.0	8	1858992	88	28462
377	72	20	2.0	10	1864139	91	27957
378	72	20	2.0	12	1866975	92	27957
379	72	20	2.0	15	1868571	90	28384
380	72	20	5.25	5	1894925	92	28462
381	72	20	5.25	8	1892118	92	28462
382	72	20	5.25	10	1888308	92	28462
383	72	20	5.25	12	1886382	93	28055
384	72	20	5.25	15	1879884	93	28055
385	72	20	8.5	5	1906408	92	28729
386	72	20	8.5	8	1898764	92	28729
387	72	20	8.5	10	1892967	92	28729
388	72	20	8.5	12	1887863	93	28368
389	72	20	8.5	15	1880621	93	28055
390	72	20	11.75	5	1916516	93	28729
391	72	20	11.75	8	1904358	93	28729
392	72	20	11.75	10	1898287	93	28729
393	72	20	11.75	12	1892356	94	28368
394	72	20	11.75	15	1882900	93	28055
395	72	20	15.0	5	1919020	93	28429
396	72	20	15.0	8	1905642	93	28729
397	72	20	15.0	10	1899022	93	28729
398	72	20	15.0	12	1892603	94	28429
399	72	20	15.0	15	1882903	93	28055
400	72	30	2.0	5	1843107	89	28462
401	72	30	2.0	8	1858928	88	28462
402	72	30	2.0	10	1864371	89	27957
403	72	30	2.0	12	1866639	92	27957
404	72	30	2.0	15	1868422	90	28384
405	72	30	5.25	5	1894817	92	28462
406	72	30	5.25	8	1892118	92	28462
407	72	30	5.25	10	1888071	92	28462
408	72	30	5.25	12	1886159	93	28055
409	72	30	5.25	15	1879829	93	28055
410	72	30	8.5	5	1906371	92	28729
411	72	30	8.5	8	1898764	92	28729
412	72	30	8.5	10	1892798	92	28729
413	72	30	8.5	12	1887381	93	28055
414	72	30	8.5	15	1880584	93	28055
415	72	30	11.75	5	1916516	93	28729
416	72	30	11.75	8	1904358	93	28729
417	72	30	11.75	10	1898118	93	28729
418	72	30	11.75	12	1891874	94	28055
419	72	30	11.75	15	1882900	93	28055
420	72	30	15.0	5	1919021	93	28429
421	72	30	15.0	8	1905643	93	28729
422	72	30	15.0	10	1898854	93	28729
423	72	30	15.0	12	1892061	94	28055
424	72	30	15.0	15	1882904	93	28055
425	72	40	2.0	5	1843567	88	28462
426	72	40	2.0	8	1859011	89	28462
427	72	40	2.0	10	1864708	89	27957
428	72	40	2.0	12	1866574	92	27957
429	72	40	2.0	15	1868685	90	28384
430	72	40	5.25	5	1894763	92	28462
431	72	40	5.25	8	1891134	92	28462
432	72	40	5.25	10	1887743	92	28462
433	72	40	5.25	12	1885327	93	28055
434	72	40	5.25	15	1879381	93	28055
435	72	40	8.5	5	1906058	92	28729
436	72	40	8.5	8	1897154	92	28729
437	72	40	8.5	10	1892157	92	28729
438	72	40	8.5	12	1886509	93	28055
439	72	40	8.5	15	1880145	93	28055
440	72	40	11.75	5	1915781	93	28729
441	72	40	11.75	8	1901904	93	28729
442	72	40	11.75	10	1897055	93	28729
443	72	40	11.75	12	1891039	94	28055
444	72	40	11.75	15	1882572	93	28055
445	72	40	15.0	5	1918225	93	28429
446	72	40	15.0	8	1903067	93	28729
447	72	40	15.0	10	1897730	93	28729
448	72	40	15.0	12	1891226	94	28055
449	72	40	15.0	15	1882576	93	28055
450	72	50	2.0	5	1843976	89	28462
451	72	50	2.0	8	1859440	88	28462
452	72	50	2.0	10	1865419	90	28462
453	72	50	2.0	12	1870272	92	27957
454	72	50	2.0	15	1869289	91	28384
455	72	50	5.25	5	1894107	92	28462
456	72	50	5.25	8	1890500	92	28462
457	72	50	5.25	10	1887904	92	28712
458	72	50	5.25	12	1884999	93	28055
459	72	50	5.25	15	1878512	93	28055
460	72	50	8.5	5	1905180	92	28729
461	72	50	8.5	8	1896345	92	28729
462	72	50	8.5	10	1892285	93	28368
463	72	50	8.5	12	1885831	93	28055
464	72	50	8.5	15	1879428	93	28055
465	72	50	11.75	5	1915468	93	28729
466	72	50	11.75	8	1901591	93	28729
467	72	50	11.75	10	1896798	94	28368
468	72	50	11.75	12	1890398	94	28055
469	72	50	11.75	15	1881855	93	28055
470	72	50	15.0	5	1917852	93	28429
471	72	50	15.0	8	1902694	93	28729
472	72	50	15.0	10	1897474	94	28429
473	72	50	15.0	12	1890525	94	28055
474	72	50	15.0	15	1881860	93	28055
475	72	60	2.0	5	1847365	88	30073
476	72	60	2.0	8	1861124	91	27957
477	72	60	2.0	10	1866664	92	27550
478	72	60	2.0	12	1871260	92	27957
479	72	60	2.0	15	1868659	91	28384
480	72	60	5.25	5	1894923	92	28712
481	72	60	5.25	8	1889996	92	28712
482	72	60	5.25	10	1887029	91	28712
483	72	60	5.25	12	1883994	92	28055
484	72	60	5.25	15	1877560	92	28384
485	72	60	8.5	5	1906534	93	28729
486	72	60	8.5	8	1897523	93	28729
487	72	60	8.5	10	1891943	94	28368
488	72	60	8.5	12	1885933	93	28055
489	72	60	8.5	15	1878780	93	28018
490	72	60	11.75	5	1912528	93	28729
491	72	60	11.75	8	1900126	93	28729
492	72	60	11.75	10	1893961	94	28368
493	72	60	11.75	12	1888609	94	28055
494	72	60	11.75	15	1880959	93	28055
495	72	60	15.0	5	1914293	93	28729
496	72	60	15.0	8	1900793	93	28729
497	72	60	15.0	10	1894392	94	28429
498	72	60	15.0	12	1888613	94	28055
499	72	60	15.0	15	1880963	93	28055
500	90	20	2.0	5	1875081	101	24281
501	90	20	2.0	8	1873990	99	24312
502	90	20	2.0	10	1871568	100	24123
503	90	20	2.0	12	1865545	101	24123
504	90	20	2.0	15	1863547	101	24217
505	90	20	5.25	5	1855212	110	22895
506	90	20	5.25	8	1852608	112	22277
507	90	20	5.25	10	1847705	113	22277
508	90	20	5.25	12	1842011	114	21903
509	90	20	5.25	15	1839168	116	21903
510	90	20	8.5	5	356297	83	5134
511	90	20	8.5	8	356196	86	5097
512	90	20	8.5	10	355831	86	5097
513	90	20	8.5	12	357657	84	5411
514	90	20	8.5	15	358908	86	5097
515	90	20	11.75	5	32271	3	23766
516	90	20	11.75	8	32271	3	23766
517	90	20	11.75	10	32271	3	23766
518	90	20	11.75	12	32271	3	23766
519	90	20	11.75	15	32271	3	23766
520	90	20	15.0	5	26426	2	23306
521	90	20	15.0	8	26426	2	23306
522	90	20	15.0	10	26426	2	23306
523	90	20	15.0	12	26426	2	23306
524	90	20	15.0	15	26426	2	23306
525	90	30	2.0	5	1876676	100	24312
526	90	30	2.0	8	1874928	99	24312
527	90	30	2.0	10	1872279	100	24122
528	90	30	2.0	12	1865766	101	24122
529	90	30	2.0	15	1864324	101	24216
530	90	30	5.25	5	1854320	113	22277
531	90	30	5.25	8	1850898	113	22277
532	90	30	5.25	10	1847311	114	22277
533	90	30	5.25	12	1839459	117	21903
534	90	30	5.25	15	1838162	118	21903
535	90	30	8.5	5	356375	84	5097
536	90	30	8.5	8	356298	87	5018
537	90	30	8.5	10	355933	87	5018
538	90	30	8.5	12	357759	85	5134
539	90	30	8.5	15	359486	86	5097
540	90	30	11.75	5	32271	3	23766
541	90	30	11.75	8	32271	3	23766
542	90	30	11.75	10	32271	3	23766
543	90	30	11.75	12	32271	3	23766
544	90	30	11.75	15	32271	3	23766
545	90	30	15.0	5	26426	2	23306
546	90	30	15.0	8	26426	2	23306
547	90	30	15.0	10	26426	2	23306
548	90	30	15.0	12	26426	2	23306
549	90	30	15.0	15	26426	2	23306
550	90	40	2.0	5	1876683	100	24312
551	90	40	2.0	8	1874977	99	24312
552	90	40	2.0	10	1870982	100	24122
553	90	40	2.0	12	1865988	101	24122
554	90	40	2.0	15	1863054	101	24216
555	90	40	5.25	5	1852585	114	22277
556	90	40	5.25	8	1848000	117	21149
557	90	40	5.25	10	1843488	118	21149
558	90	40	5.25	12	1838595	120	21050
559	90	40	5.25	15	1835507	120	21050
560	90	40	8.5	5	356431	86	5018
561	90	40	8.5	8	356880	87	5018
562	90	40	8.5	10	356515	87	5018
563	90	40	8.5	12	358341	85	5134
564	90	40	8.5	15	360068	86	5097
565	90	40	11.75	5	32271	3	23766
566	90	40	11.75	8	32271	3	23766
567	90	40	11.75	10	32271	3	23766
568	90	40	11.75	12	33132	3	24627
569	90	40	11.75	15	33132	3	24627
570	90	40	15.0	5	26426	2	23306
571	90	40	15.0	8	26426	2	23306
572	90	40	15.0	10	26426	2	23306
573	90	40	15.0	12	26426	2	23306
574	90	40	15.0	15	27287	2	24167
575	90	50	2.0	5	1877481	100	24312
576	90	50	2.0	8	1874145	99	24312
577	90	50	2.0	10	1870406	100	24122
578	90	50	2.0	12	1866760	101	24076
579	90	50	2.0	15	1860345	102	24076
580	90	50	5.25	5	1851092	118	21149
581	90	50	5.25	8	1847940	118	21053
582	90	50	5.25	10	1842858	119	21053
583	90	50	5.25	12	1839254	120	21053
584	90	50	5.25	15	1833091	121	21053
585	90	50	8.5	5	356424	86	5018
586	90	50	8.5	8	356508	87	5018
587	90	50	8.5	10	357471	85	5134
588	90	50	8.5	12	359196	85	5134
589	90	50	8.5	15	359064	86	5097
590	90	50	11.75	5	32271	3	23766
591	90	50	11.75	8	32271	3	23766
592	90	50	11.75	10	32271	3	23766
593	90	50	11.75	12	33132	3	24627
594	90	50	11.75	15	33132	3	24627
595	90	50	15.0	5	26426	2	23306
596	90	50	15.0	8	26426	2	23306
597	90	50	15.0	10	26426	2	23306
598	90	50	15.0	12	27287	2	24167
599	90	50	15.0	15	27287	2	24167
600	90	60	2.0	5	1878318	101	24312
601	90	60	2.0	8	1873216	100	24120
602	90	60	2.0	10	1868136	103	23938
603	90	60	2.0	12	1867724	102	23907
604	90	60	2.0	15	1860439	103	23907
605	90	60	5.25	5	1851224	119	21149
606	90	60	5.25	8	1844933	118	21056
607	90	60	5.25	10	1840451	121	21056
608	90	60	5.25	12	1840030	123	21056
609	90	60	5.25	15	1833277	123	20998
610	90	60	8.5	5	357242	87	5018
611	90	60	8.5	8	356475	85	5134
612	90	60	8.5	10	356475	85	5134
613	90	60	8.5	12	358921	85	5134
614	90	60	8.5	15	359928	86	5097
615	90	60	11.75	5	32271	3	23766
616	90	60	11.75	8	32271	3	23766
617	90	60	11.75	10	33132	3	24627
618	90	60	11.75	12	33132	3	24627
619	90	60	11.75	15	33005	3	24627
620	90	60	15.0	5	26426	2	23306
621	90	60	15.0	8	26426	2	23306
622	90	60	15.0	10	27287	2	24167
623	90	60	15.0	12	27287	2	24167
624	90	60	15.0	15	27287	2	24167
