## Additional file 3 for "*doepipeline*: a systematic approach to optimizing multi-level and multi-step data processing workflows"

### Sheet: case2_iter1
Exp	ALEN	GLEN	IDEN	RRAT	N50
0	0	-3000	30	0.1	87479
1	0	-3000	30	0.7	882766
2	0	-3000	90	0.1	109998
3	0	-3000	90	0.7	349308
4	0	3000	30	0.1	121468
5	0	3000	30	0.7	882766
6	0	3000	90	0.1	109998
7	0	3000	90	0.7	349308
8	5000	-3000	30	0.1	988873
9	5000	-3000	30	0.7	988873
10	5000	-3000	90	0.1	522666
11	5000	-3000	90	0.7	522666
12	5000	3000	30	0.1	988873
13	5000	3000	30	0.7	988873
14	5000	3000	90	0.1	522666
15	5000	3000	90	0.7	522666
16	0	-3000	45	0.25	133346
17	0	3000	45	0.25	165009
18	5000	-3000	45	0.25	988873
19	5000	3000	45	0.25	988873
20	0	-3000	60	0.4	853470
21	0	3000	60	0.4	816614
22	5000	-3000	60	0.4	988873
23	5000	3000	60	0.4	988873
24	0	-3000	75	0.55	814904
25	0	3000	75	0.55	814904
26	5000	-3000	75	0.55	988873
27	5000	3000	75	0.55	988873
28	0	-1500	30	0.25	177188
29	0	-1500	90	0.25	160824
30	5000	-1500	30	0.25	988873
31	5000	-1500	90	0.25	522666
32	0	-1500	45	0.4	1033426
33	5000	-1500	45	0.4	988873
34	0	-1500	60	0.55	1033430
35	5000	-1500	60	0.55	988873
36	0	-1500	75	0.1	111356
37	0	-1500	75	0.7	707393
38	5000	-1500	75	0.1	988873
39	5000	-1500	75	0.7	988873
40	0	0	30	0.4	1309990
41	0	0	90	0.4	521890
42	5000	0	30	0.4	988873
43	5000	0	90	0.4	213808
44	0	0	45	0.55	1198196
45	5000	0	45	0.55	988873
46	0	0	60	0.1	240659
47	0	0	60	0.7	1198196
48	5000	0	60	0.1	988873
49	5000	0	60	0.7	988873
50	0	0	75	0.25	1868309
51	5000	0	75	0.25	988873
52	0	1500	30	0.55	1033426
53	0	1500	90	0.55	353425
54	5000	1500	30	0.55	988873
55	5000	1500	90	0.55	522666
56	0	1500	45	0.1	87479
57	0	1500	45	0.7	1033426
58	5000	1500	45	0.1	988873
59	5000	1500	45	0.7	988873
60	0	1500	60	0.25	147977
61	5000	1500	60	0.25	988873
62	0	1500	75	0.4	1080129
63	5000	1500	75	0.4	988873
64	1250	-3000	30	0.25	988876
65	1250	-3000	90	0.25	995462
66	1250	3000	30	0.25	988876
67	1250	3000	90	0.25	995462
68	1250	-3000	45	0.4	988876
69	1250	3000	45	0.4	988876
70	1250	-3000	60	0.55	1001227
71	1250	3000	60	0.55	1001227
72	1250	-3000	75	0.1	988873
73	1250	-3000	75	0.7	1001224
74	1250	3000	75	0.1	988873
75	1250	3000	75	0.7	1001224
76	1250	-1500	30	0.4	989055
77	1250	-1500	90	0.4	995462
78	1250	-1500	45	0.55	1001406
79	1250	-1500	60	0.1	989055
80	1250	-1500	60	0.7	1001406
81	1250	-1500	75	0.25	989052
82	1250	0	30	0.55	1001406
83	1250	0	90	0.55	995462
84	1250	0	45	0.1	989055
85	1250	0	45	0.7	1001406
86	1250	0	60	0.25	989055
87	1250	0	75	0.4	989052
88	1250	1500	30	0.1	989055
89	1250	1500	30	0.7	1001406
90	1250	1500	90	0.1	995462
91	1250	1500	90	0.7	1697496
92	1250	1500	45	0.25	989055
93	1250	1500	60	0.4	989055
94	1250	1500	75	0.55	1001403
95	2500	-3000	30	0.4	988877
96	2500	-3000	90	0.4	875224
97	2500	3000	30	0.4	988877
98	2500	3000	90	0.4	875224
99	2500	-3000	45	0.55	988877
100	2500	3000	45	0.55	988877
101	2500	-3000	60	0.1	988877
102	2500	-3000	60	0.7	988877
103	2500	3000	60	0.1	988877
104	2500	3000	60	0.7	988877
105	2500	-3000	75	0.25	988876
106	2500	3000	75	0.25	988876
107	2500	-1500	30	0.55	989121
108	2500	-1500	90	0.55	875224
109	2500	-1500	45	0.1	989121
110	2500	-1500	45	0.7	989121
111	2500	-1500	60	0.25	989121
112	2500	-1500	75	0.4	989120
113	2500	0	30	0.1	989121
114	2500	0	30	0.7	989121
115	2500	0	90	0.1	684510
116	2500	0	90	0.7	684510
117	2500	0	45	0.25	989121
118	2500	0	60	0.4	989121
119	2500	0	75	0.55	989120
120	2500	1500	30	0.25	989121
121	2500	1500	90	0.25	875224
122	2500	1500	45	0.4	989121
123	2500	1500	60	0.55	989121
124	2500	1500	75	0.1	989120
125	2500	1500	75	0.7	989120
126	3750	-3000	30	0.55	989088
127	3750	-3000	90	0.55	735651
128	3750	3000	30	0.55	989088
129	3750	3000	90	0.55	735651
130	3750	-3000	45	0.1	989088
131	3750	-3000	45	0.7	989088
132	3750	3000	45	0.1	989088
133	3750	3000	45	0.7	989088
134	3750	-3000	60	0.25	989088
135	3750	3000	60	0.25	989088
136	3750	-3000	75	0.4	989088
137	3750	3000	75	0.4	989088
138	3750	-1500	30	0.1	989088
139	3750	-1500	30	0.7	989088
140	3750	-1500	90	0.1	735651
141	3750	-1500	90	0.7	735651
142	3750	-1500	45	0.25	989088
143	3750	-1500	60	0.4	989088
144	3750	-1500	75	0.55	989088
145	3750	0	30	0.25	989088
146	3750	0	90	0.25	545569
147	3750	0	45	0.4	989088
148	3750	0	60	0.55	989088
149	3750	0	75	0.1	989088
150	3750	0	75	0.7	989088
151	3750	1500	30	0.4	989088
152	3750	1500	90	0.4	735651
153	3750	1500	45	0.55	989088
154	3750	1500	60	0.1	989088
155	3750	1500	60	0.7	989088
156	3750	1500	75	0.25	989088

### Sheet: case2_iter2
Exp	ALEN	GLEN	IDEN	RRAT	N50
0	0	-750	68	0.175	227634
1	624	-750	68	0.175	989061
2	0	750	68	0.175	227634
3	624	750	68	0.175	989061
4	0	-750	68	0.325	908080
5	624	-750	68	0.325	989061
6	0	750	68	0.325	908080
7	624	750	68	0.325	989061
8	0	-750	82	0.175	544038
9	624	-750	82	0.175	989068
10	0	750	82	0.175	544038
11	624	750	82	0.175	989068
12	0	-750	82	0.325	1905883
13	624	-750	82	0.325	989068
14	0	750	82	0.325	1905883
15	624	750	82	0.325	989068
16	0	0	75	0.25	1868309
17	624	0	75	0.25	989059
18	312	-750	75	0.25	988948
19	312	750	75	0.25	988948
20	312	0	75	0.175	989028
21	312	0	75	0.325	989028
22	312	0	68	0.25	989030
23	312	0	82	0.25	989032
24	312	0	75	0.25	989028
25	312	0	75	0.25	989028
26	312	0	75	0.25	989028

### Sheet: case2_iter3
Exp	ALEN	GLEN	IDEN	RRAT	N50
0	0	-1050	72	0.22	995201
1	562	-1050	72	0.22	989058
2	0	300	72	0.22	995258
3	562	300	72	0.22	989058
4	0	-1050	72	0.355	995192
5	562	-1050	72	0.355	989058
6	0	300	72	0.355	995251
7	562	300	72	0.355	989058
8	0	-1050	85	0.22	607333
9	562	-1050	85	0.22	989104
10	0	300	85	0.22	1205408
11	562	300	85	0.22	989104
12	0	-1050	85	0.355	995202
13	562	-1050	85	0.355	989104
14	0	300	85	0.355	1141894
15	562	300	85	0.355	989104
16	0	-375	78	0.2875	995251
17	562	-375	78	0.2875	989058
18	281	-1050	78	0.2875	988946
19	281	300	78	0.2875	989029
20	281	-375	78	0.22	989029
21	281	-375	78	0.355	989029
22	281	-375	72	0.2875	989029
23	281	-375	85	0.2875	989070
24	281	-375	78	0.2875	989029
25	281	-375	78	0.2875	989029
26	281	-375	78	0.2875	989029
