## Additional file 4 for "*doepipeline*: a systematic approach to optimizing multi-level and multi-step data processing workflows"

### Sheet: case2_grid_search
Exp	ALEN	GLEN	IDEN	RRAT	N50
0	0	-3000	30	0.1	87479
1	0	-3000	30	0.25	165009
2	0	-3000	30	0.4	816614
3	0	-3000	30	0.5499999999999999	816614
4	0	-3000	30	0.7	845910
5	0	-3000	45	0.1	121468
6	0	-3000	45	0.25	165009
7	0	-3000	45	0.4	853470
8	0	-3000	45	0.5499999999999999	853470
9	0	-3000	45	0.7	845910
10	0	-3000	60	0.1	121468
11	0	-3000	60	0.25	151593
12	0	-3000	60	0.4	853470
13	0	-3000	60	0.5499999999999999	853470
14	0	-3000	60	0.7	882766
15	0	-3000	75	0.1	214086
16	0	-3000	75	0.25	575306
17	0	-3000	75	0.4	814904
18	0	-3000	75	0.5499999999999999	814904
19	0	-3000	75	0.7	814904
20	0	-3000	90	0.1	109998
21	0	-3000	90	0.25	142813
22	0	-3000	90	0.4	224910
23	0	-3000	90	0.5499999999999999	262030
24	0	-3000	90	0.7	349308
25	0	-1500	30	0.1	87479
26	0	-1500	30	0.25	177188
27	0	-1500	30	0.4	1033426
28	0	-1500	30	0.5499999999999999	1033426
29	0	-1500	30	0.7	1033426
30	0	-1500	45	0.1	87479
31	0	-1500	45	0.25	177188
32	0	-1500	45	0.4	1033426
33	0	-1500	45	0.5499999999999999	1033426
34	0	-1500	45	0.7	1033426
35	0	-1500	60	0.1	106976
36	0	-1500	60	0.25	147977
37	0	-1500	60	0.4	1033430
38	0	-1500	60	0.5499999999999999	1033430
39	0	-1500	60	0.7	1033430
40	0	-1500	75	0.1	98181
41	0	-1500	75	0.25	515456
42	0	-1500	75	0.4	707393
43	0	-1500	75	0.5499999999999999	1080129
44	0	-1500	75	0.7	707393
45	0	-1500	90	0.1	244903
46	0	-1500	90	0.25	148342
47	0	-1500	90	0.4	227837
48	0	-1500	90	0.5499999999999999	349426
49	0	-1500	90	0.7	334719
50	0	0	30	0.1	240659
51	0	0	30	0.25	1141890
52	0	0	30	0.4	1309990
53	0	0	30	0.5499999999999999	1198196
54	0	0	30	0.7	1198196
55	0	0	45	0.1	240659
56	0	0	45	0.25	1141890
57	0	0	45	0.4	1309990
58	0	0	45	0.5499999999999999	1198196
59	0	0	45	0.7	1198196
60	0	0	60	0.1	240659
61	0	0	60	0.25	1141890
62	0	0	60	0.4	1309990
63	0	0	60	0.5499999999999999	1198196
64	0	0	60	0.7	1198196
65	0	0	75	0.1	240657
66	0	0	75	0.25	1868309
67	0	0	75	0.4	1868309
68	0	0	75	0.5499999999999999	1001319
69	0	0	75	0.7	1001319
70	0	0	90	0.1	521890
71	0	0	90	0.25	521890
72	0	0	90	0.4	521890
73	0	0	90	0.5499999999999999	656907
74	0	0	90	0.7	568324
75	0	1500	30	0.1	87479
76	0	1500	30	0.25	177188
77	0	1500	30	0.4	1033426
78	0	1500	30	0.5499999999999999	1033426
79	0	1500	30	0.7	1033426
80	0	1500	45	0.1	87479
81	0	1500	45	0.25	177188
82	0	1500	45	0.4	1033426
83	0	1500	45	0.5499999999999999	1033426
84	0	1500	45	0.7	1033426
85	0	1500	60	0.1	106976
86	0	1500	60	0.25	147977
87	0	1500	60	0.4	1033430
88	0	1500	60	0.5499999999999999	1033430
89	0	1500	60	0.7	1033430
90	0	1500	75	0.1	111356
91	0	1500	75	0.25	515456
92	0	1500	75	0.4	707393
93	0	1500	75	0.5499999999999999	1080129
94	0	1500	75	0.7	1080129
95	0	1500	90	0.1	110676
96	0	1500	90	0.25	170113
97	0	1500	90	0.4	167835
98	0	1500	90	0.5499999999999999	349426
99	0	1500	90	0.7	334719
100	0	3000	30	0.1	87479
101	0	3000	30	0.25	133346
102	0	3000	30	0.4	816614
103	0	3000	30	0.5499999999999999	853470
104	0	3000	30	0.7	882766
105	0	3000	45	0.1	121468
106	0	3000	45	0.25	133346
107	0	3000	45	0.4	816614
108	0	3000	45	0.5499999999999999	853470
109	0	3000	45	0.7	845910
110	0	3000	60	0.1	87479
111	0	3000	60	0.25	151593
112	0	3000	60	0.4	853470
113	0	3000	60	0.5499999999999999	816614
114	0	3000	60	0.7	845910
115	0	3000	75	0.1	214086
116	0	3000	75	0.25	575306
117	0	3000	75	0.4	814904
118	0	3000	75	0.5499999999999999	814904
119	0	3000	75	0.7	814904
120	0	3000	90	0.1	109998
121	0	3000	90	0.25	142813
122	0	3000	90	0.4	224910
123	0	3000	90	0.5499999999999999	262030
124	0	3000	90	0.7	349308
125	1250	-3000	30	0.1	988876
126	1250	-3000	30	0.25	988876
127	1250	-3000	30	0.4	988876
128	1250	-3000	30	0.5499999999999999	1001227
129	1250	-3000	30	0.7	1001227
130	1250	-3000	45	0.1	988876
131	1250	-3000	45	0.25	988876
132	1250	-3000	45	0.4	988876
133	1250	-3000	45	0.5499999999999999	1001227
134	1250	-3000	45	0.7	1001227
135	1250	-3000	60	0.1	988876
136	1250	-3000	60	0.25	988876
137	1250	-3000	60	0.4	988876
138	1250	-3000	60	0.5499999999999999	1001227
139	1250	-3000	60	0.7	1001227
140	1250	-3000	75	0.1	988873
141	1250	-3000	75	0.25	988873
142	1250	-3000	75	0.4	988873
143	1250	-3000	75	0.5499999999999999	1001224
144	1250	-3000	75	0.7	1001224
145	1250	-3000	90	0.1	995462
146	1250	-3000	90	0.25	995462
147	1250	-3000	90	0.4	995462
148	1250	-3000	90	0.5499999999999999	995462
149	1250	-3000	90	0.7	1697496
150	1250	-1500	30	0.1	989055
151	1250	-1500	30	0.25	989055
152	1250	-1500	30	0.4	989055
153	1250	-1500	30	0.5499999999999999	1001406
154	1250	-1500	30	0.7	1001406
155	1250	-1500	45	0.1	989055
156	1250	-1500	45	0.25	989055
157	1250	-1500	45	0.4	989055
158	1250	-1500	45	0.5499999999999999	1001406
159	1250	-1500	45	0.7	1001406
160	1250	-1500	60	0.1	989055
161	1250	-1500	60	0.25	989055
162	1250	-1500	60	0.4	989055
163	1250	-1500	60	0.5499999999999999	1001406
164	1250	-1500	60	0.7	1001406
165	1250	-1500	75	0.1	989052
166	1250	-1500	75	0.25	989052
167	1250	-1500	75	0.4	989052
168	1250	-1500	75	0.5499999999999999	1001403
169	1250	-1500	75	0.7	1001403
170	1250	-1500	90	0.1	995462
171	1250	-1500	90	0.25	995462
172	1250	-1500	90	0.4	995462
173	1250	-1500	90	0.5499999999999999	995462
174	1250	-1500	90	0.7	1697496
175	1250	0	30	0.1	989055
176	1250	0	30	0.25	989055
177	1250	0	30	0.4	989055
178	1250	0	30	0.5499999999999999	1001406
179	1250	0	30	0.7	1001406
180	1250	0	45	0.1	989055
181	1250	0	45	0.25	989055
182	1250	0	45	0.4	989055
183	1250	0	45	0.5499999999999999	1001406
184	1250	0	45	0.7	1001406
185	1250	0	60	0.1	989055
186	1250	0	60	0.25	989055
187	1250	0	60	0.4	989055
188	1250	0	60	0.5499999999999999	1001406
189	1250	0	60	0.7	1001406
190	1250	0	75	0.1	989052
191	1250	0	75	0.25	989052
192	1250	0	75	0.4	989052
193	1250	0	75	0.5499999999999999	1001403
194	1250	0	75	0.7	1001403
195	1250	0	90	0.1	995462
196	1250	0	90	0.25	995462
197	1250	0	90	0.4	995462
198	1250	0	90	0.5499999999999999	995462
199	1250	0	90	0.7	1507479
200	1250	1500	30	0.1	989055
201	1250	1500	30	0.25	989055
202	1250	1500	30	0.4	989055
203	1250	1500	30	0.5499999999999999	1001406
204	1250	1500	30	0.7	1001406
205	1250	1500	45	0.1	989055
206	1250	1500	45	0.25	989055
207	1250	1500	45	0.4	989055
208	1250	1500	45	0.5499999999999999	1001406
209	1250	1500	45	0.7	1001406
210	1250	1500	60	0.1	989055
211	1250	1500	60	0.25	989055
212	1250	1500	60	0.4	989055
213	1250	1500	60	0.5499999999999999	1001406
214	1250	1500	60	0.7	1001406
215	1250	1500	75	0.1	989052
216	1250	1500	75	0.25	989052
217	1250	1500	75	0.4	989052
218	1250	1500	75	0.5499999999999999	1001403
219	1250	1500	75	0.7	1001403
220	1250	1500	90	0.1	995462
221	1250	1500	90	0.25	995462
222	1250	1500	90	0.4	995462
223	1250	1500	90	0.5499999999999999	995462
224	1250	1500	90	0.7	1697496
225	1250	3000	30	0.1	988876
226	1250	3000	30	0.25	988876
227	1250	3000	30	0.4	988876
228	1250	3000	30	0.5499999999999999	1001227
229	1250	3000	30	0.7	1001227
230	1250	3000	45	0.1	988876
231	1250	3000	45	0.25	988876
232	1250	3000	45	0.4	988876
233	1250	3000	45	0.5499999999999999	1001227
234	1250	3000	45	0.7	1001227
235	1250	3000	60	0.1	988876
236	1250	3000	60	0.25	988876
237	1250	3000	60	0.4	988876
238	1250	3000	60	0.5499999999999999	1001227
239	1250	3000	60	0.7	1001227
240	1250	3000	75	0.1	988873
241	1250	3000	75	0.25	988873
242	1250	3000	75	0.4	988873
243	1250	3000	75	0.5499999999999999	1001224
244	1250	3000	75	0.7	1001224
245	1250	3000	90	0.1	995462
246	1250	3000	90	0.25	995462
247	1250	3000	90	0.4	995462
248	1250	3000	90	0.5499999999999999	995462
249	1250	3000	90	0.7	1697496
250	2500	-3000	30	0.1	988877
251	2500	-3000	30	0.25	988877
252	2500	-3000	30	0.4	988877
253	2500	-3000	30	0.5499999999999999	988877
254	2500	-3000	30	0.7	988877
255	2500	-3000	45	0.1	988877
256	2500	-3000	45	0.25	988877
257	2500	-3000	45	0.4	988877
258	2500	-3000	45	0.5499999999999999	988877
259	2500	-3000	45	0.7	988877
260	2500	-3000	60	0.1	988877
261	2500	-3000	60	0.25	988877
262	2500	-3000	60	0.4	988877
263	2500	-3000	60	0.5499999999999999	988877
264	2500	-3000	60	0.7	988877
265	2500	-3000	75	0.1	988876
266	2500	-3000	75	0.25	988876
267	2500	-3000	75	0.4	988876
268	2500	-3000	75	0.5499999999999999	988876
269	2500	-3000	75	0.7	988876
270	2500	-3000	90	0.1	875224
271	2500	-3000	90	0.25	875224
272	2500	-3000	90	0.4	875224
273	2500	-3000	90	0.5499999999999999	875224
274	2500	-3000	90	0.7	875224
275	2500	-1500	30	0.1	989121
276	2500	-1500	30	0.25	989121
277	2500	-1500	30	0.4	989121
278	2500	-1500	30	0.5499999999999999	989121
279	2500	-1500	30	0.7	989121
280	2500	-1500	45	0.1	989121
281	2500	-1500	45	0.25	989121
282	2500	-1500	45	0.4	989121
283	2500	-1500	45	0.5499999999999999	989121
284	2500	-1500	45	0.7	989121
285	2500	-1500	60	0.1	989121
286	2500	-1500	60	0.25	989121
287	2500	-1500	60	0.4	989121
288	2500	-1500	60	0.5499999999999999	989121
289	2500	-1500	60	0.7	989121
290	2500	-1500	75	0.1	989120
291	2500	-1500	75	0.25	989120
292	2500	-1500	75	0.4	989120
293	2500	-1500	75	0.5499999999999999	989120
294	2500	-1500	75	0.7	989120
295	2500	-1500	90	0.1	875224
296	2500	-1500	90	0.25	875224
297	2500	-1500	90	0.4	875224
298	2500	-1500	90	0.5499999999999999	875224
299	2500	-1500	90	0.7	875224
300	2500	0	30	0.1	989121
301	2500	0	30	0.25	989121
302	2500	0	30	0.4	989121
303	2500	0	30	0.5499999999999999	989121
304	2500	0	30	0.7	989121
305	2500	0	45	0.1	989121
306	2500	0	45	0.25	989121
307	2500	0	45	0.4	989121
308	2500	0	45	0.5499999999999999	989121
309	2500	0	45	0.7	989121
310	2500	0	60	0.1	989121
311	2500	0	60	0.25	989121
312	2500	0	60	0.4	989121
313	2500	0	60	0.5499999999999999	989121
314	2500	0	60	0.7	989121
315	2500	0	75	0.1	989120
316	2500	0	75	0.25	989120
317	2500	0	75	0.4	989120
318	2500	0	75	0.5499999999999999	989120
319	2500	0	75	0.7	989120
320	2500	0	90	0.1	684510
321	2500	0	90	0.25	684510
322	2500	0	90	0.4	684510
323	2500	0	90	0.5499999999999999	684510
324	2500	0	90	0.7	684510
325	2500	1500	30	0.1	989121
326	2500	1500	30	0.25	989121
327	2500	1500	30	0.4	989121
328	2500	1500	30	0.5499999999999999	989121
329	2500	1500	30	0.7	989121
330	2500	1500	45	0.1	989121
331	2500	1500	45	0.25	989121
332	2500	1500	45	0.4	989121
333	2500	1500	45	0.5499999999999999	989121
334	2500	1500	45	0.7	989121
335	2500	1500	60	0.1	989121
336	2500	1500	60	0.25	989121
337	2500	1500	60	0.4	989121
338	2500	1500	60	0.5499999999999999	989121
339	2500	1500	60	0.7	989121
340	2500	1500	75	0.1	989120
341	2500	1500	75	0.25	989120
342	2500	1500	75	0.4	989120
343	2500	1500	75	0.5499999999999999	989120
344	2500	1500	75	0.7	989120
345	2500	1500	90	0.1	875224
346	2500	1500	90	0.25	875224
347	2500	1500	90	0.4	875224
348	2500	1500	90	0.5499999999999999	875224
349	2500	1500	90	0.7	875224
350	2500	3000	30	0.1	988877
351	2500	3000	30	0.25	988877
352	2500	3000	30	0.4	988877
353	2500	3000	30	0.5499999999999999	988877
354	2500	3000	30	0.7	988877
355	2500	3000	45	0.1	988877
356	2500	3000	45	0.25	988877
357	2500	3000	45	0.4	988877
358	2500	3000	45	0.5499999999999999	988877
359	2500	3000	45	0.7	988877
360	2500	3000	60	0.1	988877
361	2500	3000	60	0.25	988877
362	2500	3000	60	0.4	988877
363	2500	3000	60	0.5499999999999999	988877
364	2500	3000	60	0.7	988877
365	2500	3000	75	0.1	988876
366	2500	3000	75	0.25	988876
367	2500	3000	75	0.4	988876
368	2500	3000	75	0.5499999999999999	988876
369	2500	3000	75	0.7	988876
370	2500	3000	90	0.1	875224
371	2500	3000	90	0.25	875224
372	2500	3000	90	0.4	875224
373	2500	3000	90	0.5499999999999999	875224
374	2500	3000	90	0.7	875224
375	3750	-3000	30	0.1	989088
376	3750	-3000	30	0.25	989088
377	3750	-3000	30	0.4	989088
378	3750	-3000	30	0.5499999999999999	989088
379	3750	-3000	30	0.7	989088
380	3750	-3000	45	0.1	989088
381	3750	-3000	45	0.25	989088
382	3750	-3000	45	0.4	989088
383	3750	-3000	45	0.5499999999999999	989088
384	3750	-3000	45	0.7	989088
385	3750	-3000	60	0.1	989088
386	3750	-3000	60	0.25	989088
387	3750	-3000	60	0.4	989088
388	3750	-3000	60	0.5499999999999999	989088
389	3750	-3000	60	0.7	989088
390	3750	-3000	75	0.1	989088
391	3750	-3000	75	0.25	989088
392	3750	-3000	75	0.4	989088
393	3750	-3000	75	0.5499999999999999	989088
394	3750	-3000	75	0.7	989088
395	3750	-3000	90	0.1	735651
396	3750	-3000	90	0.25	735651
397	3750	-3000	90	0.4	735651
398	3750	-3000	90	0.5499999999999999	735651
399	3750	-3000	90	0.7	735651
400	3750	-1500	30	0.1	989088
401	3750	-1500	30	0.25	989088
402	3750	-1500	30	0.4	989088
403	3750	-1500	30	0.5499999999999999	989088
404	3750	-1500	30	0.7	989088
405	3750	-1500	45	0.1	989088
406	3750	-1500	45	0.25	989088
407	3750	-1500	45	0.4	989088
408	3750	-1500	45	0.5499999999999999	989088
409	3750	-1500	45	0.7	989088
410	3750	-1500	60	0.1	989088
411	3750	-1500	60	0.25	989088
412	3750	-1500	60	0.4	989088
413	3750	-1500	60	0.5499999999999999	989088
414	3750	-1500	60	0.7	989088
415	3750	-1500	75	0.1	989088
416	3750	-1500	75	0.25	989088
417	3750	-1500	75	0.4	989088
418	3750	-1500	75	0.5499999999999999	989088
419	3750	-1500	75	0.7	989088
420	3750	-1500	90	0.1	735651
421	3750	-1500	90	0.25	735651
422	3750	-1500	90	0.4	735651
423	3750	-1500	90	0.5499999999999999	735651
424	3750	-1500	90	0.7	735651
425	3750	0	30	0.1	989088
426	3750	0	30	0.25	989088
427	3750	0	30	0.4	989088
428	3750	0	30	0.5499999999999999	989088
429	3750	0	30	0.7	989088
430	3750	0	45	0.1	989088
431	3750	0	45	0.25	989088
432	3750	0	45	0.4	989088
433	3750	0	45	0.5499999999999999	989088
434	3750	0	45	0.7	989088
435	3750	0	60	0.1	989088
436	3750	0	60	0.25	989088
437	3750	0	60	0.4	989088
438	3750	0	60	0.5499999999999999	989088
439	3750	0	60	0.7	989088
440	3750	0	75	0.1	989088
441	3750	0	75	0.25	989088
442	3750	0	75	0.4	989088
443	3750	0	75	0.5499999999999999	989088
444	3750	0	75	0.7	989088
445	3750	0	90	0.1	545569
446	3750	0	90	0.25	545569
447	3750	0	90	0.4	545569
448	3750	0	90	0.5499999999999999	545569
449	3750	0	90	0.7	545569
450	3750	1500	30	0.1	989088
451	3750	1500	30	0.25	989088
452	3750	1500	30	0.4	989088
453	3750	1500	30	0.5499999999999999	989088
454	3750	1500	30	0.7	989088
455	3750	1500	45	0.1	989088
456	3750	1500	45	0.25	989088
457	3750	1500	45	0.4	989088
458	3750	1500	45	0.5499999999999999	989088
459	3750	1500	45	0.7	989088
460	3750	1500	60	0.1	989088
461	3750	1500	60	0.25	989088
462	3750	1500	60	0.4	989088
463	3750	1500	60	0.5499999999999999	989088
464	3750	1500	60	0.7	989088
465	3750	1500	75	0.1	989088
466	3750	1500	75	0.25	989088
467	3750	1500	75	0.4	989088
468	3750	1500	75	0.5499999999999999	989088
469	3750	1500	75	0.7	989088
470	3750	1500	90	0.1	735651
471	3750	1500	90	0.25	735651
472	3750	1500	90	0.4	735651
473	3750	1500	90	0.5499999999999999	735651
474	3750	1500	90	0.7	735651
475	3750	3000	30	0.1	989088
476	3750	3000	30	0.25	989088
477	3750	3000	30	0.4	989088
478	3750	3000	30	0.5499999999999999	989088
479	3750	3000	30	0.7	989088
480	3750	3000	45	0.1	989088
481	3750	3000	45	0.25	989088
482	3750	3000	45	0.4	989088
483	3750	3000	45	0.5499999999999999	989088
484	3750	3000	45	0.7	989088
485	3750	3000	60	0.1	989088
486	3750	3000	60	0.25	989088
487	3750	3000	60	0.4	989088
488	3750	3000	60	0.5499999999999999	989088
489	3750	3000	60	0.7	989088
490	3750	3000	75	0.1	989088
491	3750	3000	75	0.25	989088
492	3750	3000	75	0.4	989088
493	3750	3000	75	0.5499999999999999	989088
494	3750	3000	75	0.7	989088
495	3750	3000	90	0.1	735651
496	3750	3000	90	0.25	735651
497	3750	3000	90	0.4	735651
498	3750	3000	90	0.5499999999999999	735651
499	3750	3000	90	0.7	735651
500	5000	-3000	30	0.1	988873
501	5000	-3000	30	0.25	988873
502	5000	-3000	30	0.4	988873
503	5000	-3000	30	0.5499999999999999	988873
504	5000	-3000	30	0.7	988873
505	5000	-3000	45	0.1	988873
506	5000	-3000	45	0.25	988873
507	5000	-3000	45	0.4	988873
508	5000	-3000	45	0.5499999999999999	988873
509	5000	-3000	45	0.7	988873
510	5000	-3000	60	0.1	988873
511	5000	-3000	60	0.25	988873
512	5000	-3000	60	0.4	988873
513	5000	-3000	60	0.5499999999999999	988873
514	5000	-3000	60	0.7	988873
515	5000	-3000	75	0.1	988873
516	5000	-3000	75	0.25	988873
517	5000	-3000	75	0.4	988873
518	5000	-3000	75	0.5499999999999999	988873
519	5000	-3000	75	0.7	988873
520	5000	-3000	90	0.1	522666
521	5000	-3000	90	0.25	522666
522	5000	-3000	90	0.4	522666
523	5000	-3000	90	0.5499999999999999	522666
524	5000	-3000	90	0.7	522666
525	5000	-1500	30	0.1	988873
526	5000	-1500	30	0.25	988873
527	5000	-1500	30	0.4	988873
528	5000	-1500	30	0.5499999999999999	988873
529	5000	-1500	30	0.7	988873
530	5000	-1500	45	0.1	988873
531	5000	-1500	45	0.25	988873
532	5000	-1500	45	0.4	988873
533	5000	-1500	45	0.5499999999999999	988873
534	5000	-1500	45	0.7	988873
535	5000	-1500	60	0.1	988873
536	5000	-1500	60	0.25	988873
537	5000	-1500	60	0.4	988873
538	5000	-1500	60	0.5499999999999999	988873
539	5000	-1500	60	0.7	988873
540	5000	-1500	75	0.1	988873
541	5000	-1500	75	0.25	988873
542	5000	-1500	75	0.4	988873
543	5000	-1500	75	0.5499999999999999	988873
544	5000	-1500	75	0.7	988873
545	5000	-1500	90	0.1	522666
546	5000	-1500	90	0.25	522666
547	5000	-1500	90	0.4	522666
548	5000	-1500	90	0.5499999999999999	522666
549	5000	-1500	90	0.7	522666
550	5000	0	30	0.1	988873
551	5000	0	30	0.25	988873
552	5000	0	30	0.4	988873
553	5000	0	30	0.5499999999999999	988873
554	5000	0	30	0.7	988873
555	5000	0	45	0.1	988873
556	5000	0	45	0.25	988873
557	5000	0	45	0.4	988873
558	5000	0	45	0.5499999999999999	988873
559	5000	0	45	0.7	988873
560	5000	0	60	0.1	988873
561	5000	0	60	0.25	988873
562	5000	0	60	0.4	988873
563	5000	0	60	0.5499999999999999	988873
564	5000	0	60	0.7	988873
565	5000	0	75	0.1	988873
566	5000	0	75	0.25	988873
567	5000	0	75	0.4	988873
568	5000	0	75	0.5499999999999999	988873
569	5000	0	75	0.7	988873
570	5000	0	90	0.1	213808
571	5000	0	90	0.25	213808
572	5000	0	90	0.4	213808
573	5000	0	90	0.5499999999999999	213808
574	5000	0	90	0.7	213808
575	5000	1500	30	0.1	988873
576	5000	1500	30	0.25	988873
577	5000	1500	30	0.4	988873
578	5000	1500	30	0.5499999999999999	988873
579	5000	1500	30	0.7	988873
580	5000	1500	45	0.1	988873
581	5000	1500	45	0.25	988873
582	5000	1500	45	0.4	988873
583	5000	1500	45	0.5499999999999999	988873
584	5000	1500	45	0.7	988873
585	5000	1500	60	0.1	988873
586	5000	1500	60	0.25	988873
587	5000	1500	60	0.4	988873
588	5000	1500	60	0.5499999999999999	988873
589	5000	1500	60	0.7	988873
590	5000	1500	75	0.1	988873
591	5000	1500	75	0.25	988873
592	5000	1500	75	0.4	988873
593	5000	1500	75	0.5499999999999999	988873
594	5000	1500	75	0.7	988873
595	5000	1500	90	0.1	522666
596	5000	1500	90	0.25	522666
597	5000	1500	90	0.4	522666
598	5000	1500	90	0.5499999999999999	522666
599	5000	1500	90	0.7	522666
600	5000	3000	30	0.1	988873
601	5000	3000	30	0.25	988873
602	5000	3000	30	0.4	988873
603	5000	3000	30	0.5499999999999999	988873
604	5000	3000	30	0.7	988873
605	5000	3000	45	0.1	988873
606	5000	3000	45	0.25	988873
607	5000	3000	45	0.4	988873
608	5000	3000	45	0.5499999999999999	988873
609	5000	3000	45	0.7	988873
610	5000	3000	60	0.1	988873
611	5000	3000	60	0.25	988873
612	5000	3000	60	0.4	988873
613	5000	3000	60	0.5499999999999999	988873
614	5000	3000	60	0.7	988873
615	5000	3000	75	0.1	988873
616	5000	3000	75	0.25	988873
617	5000	3000	75	0.4	988873
618	5000	3000	75	0.5499999999999999	988873
619	5000	3000	75	0.7	988873
620	5000	3000	90	0.1	522666
621	5000	3000	90	0.25	522666
622	5000	3000	90	0.4	522666
623	5000	3000	90	0.5499999999999999	522666
624	5000	3000	90	0.7	522666
