## Additional file 5 for "*doepipeline*: a systematic approach to optimizing multi-level and multi-step data processing workflows"

### Sheet: case3_iter1
Exp	FILTER	PRECISION	MINHITS	F1Score
0	0.0	10	1	0.9902781212176426
1	0.0	16	1	0.9902781212176426
2	0.0	10	75	0.9912339288695944
3	0.0	16	75	0.9912339288695944
4	0.375	10	1	0.0
5	0.375	16	1	0.0
6	0.375	10	75	0.0
7	0.375	16	75	0.0
8	0.0	12	26	0.9941693469324572
9	0.0	18	26	0.9941693469324572
10	0.0	12	100	0.9889910813823858
11	0.0	18	100	0.9889910813823858
12	0.375	12	26	0.0
13	0.375	18	26	0.0
14	0.375	12	100	0.0
15	0.375	18	100	0.0
16	0.0	14	50	0.9938669198593754
17	0.375	14	50	0.0
18	0.125	12	1	0.0
19	0.125	18	1	0.0
20	0.125	12	75	0.0
21	0.125	18	75	0.0
22	0.5	12	1	0.0
23	0.5	18	1	0.0
24	0.5	12	75	0.0
25	0.5	18	75	0.0
26	0.125	14	26	0.0
27	0.125	14	100	0.0
28	0.5	14	26	0.0
29	0.5	14	100	0.0
30	0.125	10	50	0.0
31	0.125	16	50	0.0
32	0.5	10	50	0.0
33	0.5	16	50	0.0
34	0.25	14	1	0.0
35	0.25	14	75	0.0
36	0.25	10	26	0.0
37	0.25	16	26	0.0
38	0.25	10	100	0.0
39	0.25	16	100	0.0
40	0.25	12	50	0.0
41	0.25	18	50	0.0

### Sheet: case3_iter2
Exp	FILTER	PRECISION	MINHITS	F1Score
0	0.0	16	14	0.9943405078881004
1	0.0625	16	14	0.0
2	0.0	18	14	0.9943405078881004
3	0.0625	18	14	0.0
4	0.0	16	38	0.9939792688225436
5	0.0625	16	38	0.0
6	0.0	18	38	0.9939792688225436
7	0.0625	18	38	0.0
8	0.0	17	26	0.9941693469324572
9	0.0625	17	26	0.0
10	0.03125	16	26	0.0
11	0.03125	18	26	0.0
12	0.03125	17	14	0.0
13	0.03125	17	38	0.0
14	0.03125	17	26	0.0
15	0.03125	17	26	0.0
16	0.03125	17	26	0.0

### Sheet: case3_iter3
Exp	FILTER	PRECISION	MINHITS	F1Score
0	0.0	16	9	0.99395791374401
1	0.056249999999999994	16	9	0.0
2	0.0	18	9	0.99395791374401
3	0.056249999999999994	18	9	0.0
4	0.0	16	31	0.9941539941539942
5	0.056249999999999994	16	31	0.0
6	0.0	18	31	0.9941539941539942
7	0.056249999999999994	18	31	0.0
8	0.0	17	20	0.9939641652012736
9	0.056249999999999994	17	20	0.0
10	0.028124999999999997	16	20	0.0
11	0.028124999999999997	18	20	0.0
12	0.028124999999999997	17	9	0.0
13	0.028124999999999997	17	31	0.0
14	0.028124999999999997	17	20	0.0
15	0.028124999999999997	17	20	0.0
16	0.028124999999999997	17	20	0.0
