## Additional file 6 for "*doepipeline*: a systematic approach to optimizing multi-level and multi-step data processing workflows"

### Sheet: case3_grid_search
Exp	FILTER	MINHITS	PRECISION	F1Score
0	0.0	1	10	0.9902781212176426
1	0.0	1	12	0.9902781212176426
2	0.0	1	14	0.9902781212176426
3	0.0	1	16	0.9902781212176426
4	0.0	1	18	0.9902781212176426
5	0.0	26	10	0.9941693469324572
6	0.0	26	12	0.9941693469324572
7	0.0	26	14	0.9941693469324572
8	0.0	26	16	0.9941693469324572
9	0.0	26	18	0.9941693469324572
10	0.0	50	10	0.9938669198593754
11	0.0	50	12	0.9938669198593754
12	0.0	50	14	0.9938669198593754
13	0.0	50	16	0.9938669198593754
14	0.0	50	18	0.9938669198593754
15	0.0	75	10	0.9912339288695944
16	0.0	75	12	0.9912339288695944
17	0.0	75	14	0.9912339288695944
18	0.0	75	16	0.9912339288695944
19	0.0	75	18	0.9912339288695944
20	0.0	100	10	0.9889910813823858
21	0.0	100	12	0.9889910813823858
22	0.0	100	14	0.9889910813823858
23	0.0	100	16	0.9889910813823858
24	0.0	100	18	0.9889910813823858
25	0.125	1	10	0.0
26	0.125	1	12	0.0
27	0.125	1	14	0.0
28	0.125	1	16	0.0
29	0.125	1	18	0.0
30	0.125	26	10	0.0
31	0.125	26	12	0.0
32	0.125	26	14	0.0
33	0.125	26	16	0.0
34	0.125	26	18	0.0
35	0.125	50	10	0.0
36	0.125	50	12	0.0
37	0.125	50	14	0.0
38	0.125	50	16	0.0
39	0.125	50	18	0.0
40	0.125	75	10	0.0
41	0.125	75	12	0.0
42	0.125	75	14	0.0
43	0.125	75	16	0.0
44	0.125	75	18	0.0
45	0.125	100	10	0.0
46	0.125	100	12	0.0
47	0.125	100	14	0.0
48	0.125	100	16	0.0
49	0.125	100	18	0.0
50	0.25	1	10	0.0
51	0.25	1	12	0.0
52	0.25	1	14	0.0
53	0.25	1	16	0.0
54	0.25	1	18	0.0
55	0.25	26	10	0.0
56	0.25	26	12	0.0
57	0.25	26	14	0.0
58	0.25	26	16	0.0
59	0.25	26	18	0.0
60	0.25	50	10	0.0
61	0.25	50	12	0.0
62	0.25	50	14	0.0
63	0.25	50	16	0.0
64	0.25	50	18	0.0
65	0.25	75	10	0.0
66	0.25	75	12	0.0
67	0.25	75	14	0.0
68	0.25	75	16	0.0
69	0.25	75	18	0.0
70	0.25	100	10	0.0
71	0.25	100	12	0.0
72	0.25	100	14	0.0
73	0.25	100	16	0.0
74	0.25	100	18	0.0
75	0.375	1	10	0.0
76	0.375	1	12	0.0
77	0.375	1	14	0.0
78	0.375	1	16	0.0
79	0.375	1	18	0.0
80	0.375	26	10	0.0
81	0.375	26	12	0.0
82	0.375	26	14	0.0
83	0.375	26	16	0.0
84	0.375	26	18	0.0
85	0.375	50	10	0.0
86	0.375	50	12	0.0
87	0.375	50	14	0.0
88	0.375	50	16	0.0
89	0.375	50	18	0.0
90	0.375	75	10	0.0
91	0.375	75	12	0.0
92	0.375	75	14	0.0
93	0.375	75	16	0.0
94	0.375	75	18	0.0
95	0.375	100	10	0.0
96	0.375	100	12	0.0
97	0.375	100	14	0.0
98	0.375	100	16	0.0
99	0.375	100	18	0.0
100	0.5	1	10	0.0
101	0.5	1	12	0.0
102	0.5	1	14	0.0
103	0.5	1	16	0.0
104	0.5	1	18	0.0
105	0.5	26	10	0.0
106	0.5	26	12	0.0
107	0.5	26	14	0.0
108	0.5	26	16	0.0
109	0.5	26	18	0.0
110	0.5	50	10	0.0
111	0.5	50	12	0.0
112	0.5	50	14	0.0
113	0.5	50	16	0.0
114	0.5	50	18	0.0
115	0.5	75	10	0.0
116	0.5	75	12	0.0
117	0.5	75	14	0.0
118	0.5	75	16	0.0
119	0.5	75	18	0.0
120	0.5	100	10	0.0
121	0.5	100	12	0.0
122	0.5	100	14	0.0
123	0.5	100	16	0.0
124	0.5	100	18	0.0
