## Additional file 7 for "*doepipeline*: a systematic approach to optimizing multi-level and multi-step data processing workflows"

### Sheet: case4_step1_iter1
Exp	GMQ	MBQ	RAS	SCC	F1
14	20	25	5	25.0	0.9169950000000001
15	20	25	25	5.0	0.920019
69	55	25	25	25.0	0.926112
28	29	25	25	10.0	0.9262600000000001
68	55	25	20	20.0	0.92629
53	46	25	25	20.0	0.926393
27	29	25	20	5.0	0.9264389999999999
67	55	25	15	15.0	0.926458
52	46	25	20	15.0	0.9265389999999999
40	38	25	25	15.0	0.9265549999999999
66	55	25	10	10.0	0.9266559999999999
65	55	25	5	5.0	0.926658
51	46	25	15	10.0	0.926694
38	38	25	15	5.0	0.9267
39	38	25	20	10.0	0.9267200000000001
50	46	25	10	5.0	0.926739
13	20	20	10	25.0	0.9491209999999999
12	20	20	5	20.0	0.950197
4	20	5	25	25.0	0.950483
3	20	5	20	20.0	0.951809
2	20	5	15	15.0	0.9531290000000001
11	20	15	15	25.0	0.953209
8	20	10	20	25.0	0.9539120000000001
10	20	15	10	20.0	0.9540559999999999
1	20	5	10	10.0	0.9546370000000001
7	20	10	15	20.0	0.955169
9	20	15	5	15.0	0.955319
0	20	5	5	5.0	0.956216
6	20	10	10	15.0	0.9566030000000001
5	20	10	5	10.0	0.957674
25	29	20	5	25.0	0.960414
26	29	20	25	5.0	0.9616299999999999
64	55	20	25	20.0	0.961741
63	55	20	20	15.0	0.961974
49	46	20	25	15.0	0.9619770000000001
37	38	20	25	10.0	0.9621700000000001
48	46	20	20	10.0	0.9622200000000001
62	55	20	15	10.0	0.9622280000000001
36	38	20	20	5.0	0.962289
61	55	20	10	5.0	0.962357
47	46	20	15	5.0	0.96236
19	29	5	20	25.0	0.963937
18	29	5	15	20.0	0.964483
17	29	5	10	15.0	0.9648120000000001
16	29	5	5	10.0	0.9651360000000001
24	29	15	10	25.0	0.9651559999999999
31	38	5	15	25.0	0.9651799999999999
54	55	5	5	25.0	0.9655
42	46	5	10	25.0	0.9655459999999999
23	29	15	5	20.0	0.9656440000000001
30	38	5	10	20.0	0.965657
41	46	5	5	20.0	0.965878
29	38	5	5	15.0	0.9661850000000001
34	38	15	5	25.0	0.966413
60	55	15	25	15.0	0.9671129999999999
55	55	5	25	5.0	0.9671350000000001
22	29	10	15	25.0	0.9673870000000001
59	55	15	20	10.0	0.967462
46	46	15	25	10.0	0.9674659999999999
35	38	15	25	5.0	0.9675889999999999
58	55	15	15	5.0	0.9676540000000001
45	46	15	20	5.0	0.9676899999999999
21	29	10	10	20.0	0.967983
20	29	10	5	15.0	0.9683
33	38	10	10	25.0	0.968767
43	46	10	5	25.0	0.9690770000000001
32	38	10	5	20.0	0.969095
57	55	10	25	10.0	0.9702639999999999
44	46	10	25	5.0	0.9705459999999999
56	55	10	20	5.0	0.970656

### Sheet: case4_step1_iter2
Exp	GMQ	MBQ	RAS	SCC	F1
0	51	8	18	5.0	0.9704360000000001
1	55	8	18	5.0	0.9704290000000001
2	51	12	18	5.0	0.968622
3	55	12	18	5.0	0.9686049999999999
4	51	8	22	5.0	0.9704360000000001
5	55	8	22	5.0	0.9704290000000001
6	51	12	22	5.0	0.968622
7	55	12	22	5.0	0.9686049999999999
8	51	8	18	7.5	0.9701930000000001
9	55	8	18	7.5	0.970184
10	51	12	18	7.5	0.9682950000000001
11	55	12	18	7.5	0.968277
12	51	8	22	7.5	0.9701930000000001
13	55	8	22	7.5	0.970184
14	51	12	22	7.5	0.9682950000000001
15	55	12	22	7.5	0.968277
16	51	10	20	6.25	0.970453
17	55	10	20	6.25	0.9704450000000001
18	53	8	20	6.25	0.97029
19	53	12	20	6.25	0.968435
20	53	10	18	6.25	0.970476
21	53	10	22	6.25	0.970476
22	53	10	20	5.0	0.970676
23	53	10	20	7.5	0.970391
24	53	10	20	6.25	0.970476
25	53	10	20	6.25	0.970476
26	53	10	20	6.25	0.970476

### Sheet: case4_step1_iter3
Exp	GMQ	MBQ	RAS	SCC	F1
0	51	8	18	5.0	0.9704360000000001
1	55	8	18	5.0	0.9704290000000001
2	51	12	18	5.0	0.968622
3	55	12	18	5.0	0.9686049999999999
4	51	8	22	5.0	0.9704360000000001
5	55	8	22	5.0	0.9704290000000001
6	51	12	22	5.0	0.968622
7	55	12	22	5.0	0.9686049999999999
8	51	8	18	7.25	0.9702350000000001
9	55	8	18	7.25	0.9702270000000001
10	51	12	18	7.25	0.9683379999999999
11	55	12	18	7.25	0.9683200000000001
12	51	8	22	7.25	0.9702350000000001
13	55	8	22	7.25	0.9702270000000001
14	51	12	22	7.25	0.9683379999999999
15	55	12	22	7.25	0.9683200000000001
16	51	10	20	6.125	0.970453
17	55	10	20	6.125	0.9704450000000001
18	53	8	20	6.125	0.97029
19	53	12	20	6.125	0.968435
20	53	10	18	6.125	0.970476
21	53	10	22	6.125	0.970476
22	53	10	20	5.0	0.970676
23	53	10	20	7.25	0.970433
24	53	10	20	6.125	0.970476
25	53	10	20	6.125	0.970476
26	53	10	20	6.125	0.970476
