## Additional file 8 for "*doepipeline*: a systematic approach to optimizing multi-level and multi-step data processing workflows"

### Sheet: case4_step2_iter1
Exp	QD	RPRS	FS	SOR	F1
0	0	-40	0	0.1	4.1e-05
1	0	-30	0	5.075	0.708209
2	0	-20	0	10.05	0.708531
3	0	-10	0	15.025	0.708531
4	0	0	0	20	0.628656
5	2.5	-40	0	5.075	0.707053
6	2.5	-30	0	10.05	0.707377
7	2.5	-20	0	15.025	0.707377
8	2.5	-10	0	20	0.707377
9	5	-40	0	10.05	0.702869
10	5	-30	0	15.025	0.702869
11	5	-20	0	20	0.702869
12	7.5	-40	0	15.025	0.690327
13	7.5	-30	0	20	0.690327
14	10	-40	0	20	0.671191
15	10	0	0	0.1
16	0	-40	62.5	5.075	0.971278
17	0	-30	62.5	10.05	0.971504
18	0	-20	62.5	15.025	0.971504
19	0	-10	62.5	20	0.971504
20	2.5	-40	62.5	10.05	0.970205
21	2.5	-30	62.5	15.025	0.970205
22	2.5	-20	62.5	20	0.970205
23	5	-40	62.5	15.025	0.961561
24	5	-30	62.5	20	0.961561
25	7.5	-40	62.5	20	0.935646
26	7.5	0	62.5	0.1	0.003445
27	10	-10	62.5	0.1	0.005981
28	10	0	62.5	5.075	0.7334
29	0	-40	125	10.05	0.971484
30	0	-30	125	15.025	0.971484
31	0	-20	125	20	0.971484
32	2.5	-40	125	15.025	0.970185
33	2.5	-30	125	20	0.970185
34	5	-40	125	20	0.961541
35	5	0	125	0.1	0.004018
36	7.5	-10	125	0.1	0.007205
37	7.5	0	125	5.075	0.76353
38	10	-20	125	0.1	0.005981
39	10	-10	125	5.075	0.889757
40	10	0	125	10.05	0.733759
41	0	-40	187.5	15.025	0.971484
42	0	-30	187.5	20	0.971484
43	2.5	-40	187.5	20	0.970185
44	2.5	0	187.5	0.1	0.004346
45	5	-10	187.5	0.1	0.008102
46	5	0	187.5	5.075	0.781419
47	7.5	-20	187.5	0.1	0.007205
48	7.5	-10	187.5	5.075	0.935399
49	7.5	0	187.5	10.05	0.763872
50	10	-30	187.5	0.1	0.005981
51	10	-20	187.5	5.075	0.889757
52	10	-10	187.5	10.05	0.89004
53	10	0	187.5	15.025	0.733759
54	0	-40	250	20	0.971484
55	0	0	250	0.1	0.00455
56	2.5	-10	250	0.1	0.008713
57	2.5	0	250	5.075	0.787782
58	5	-20	250	0.1	0.008102
59	5	-10	250	5.075	0.961329
60	5	0	250	10.05	0.781751
61	7.5	-30	250	0.1	0.007205
62	7.5	-20	250	5.075	0.935399
63	7.5	-10	250	10.05	0.935625
64	7.5	0	250	15.025	0.763872
65	10	-40	250	0.1	0.005981
66	10	-30	250	5.075	0.889757
67	10	-20	250	10.05	0.89004
68	10	-10	250	15.025	0.89004
69	10	0	250	20	0.733759

### Sheet: case4_step2_iter2
Exp	QD	RPRS	FS	SOR	F1
0	0	-40	31.25	2.5875	0.965819
1	1.25	-40	31.25	2.5875	0.965494
2	0	-35	31.25	2.5875	0.965819
3	1.25	-35	31.25	2.5875	0.965494
4	0	-40	93.75	2.5875	0.965863
5	1.25	-40	93.75	2.5875	0.965539
6	0	-35	93.75	2.5875	0.965863
7	1.25	-35	93.75	2.5875	0.965539
8	0	-40	31.25	7.5625	0.971479
9	1.25	-40	31.25	7.5625	0.971228
10	0	-35	31.25	7.5625	0.971479
11	1.25	-35	31.25	7.5625	0.971228
12	0	-40	93.75	7.5625	0.971484
13	1.25	-40	93.75	7.5625	0.971234
14	0	-35	93.75	7.5625	0.971484
15	1.25	-35	93.75	7.5625	0.971234
16	0	-37.5	62.5	5.075	0.971278
17	1.25	-37.5	62.5	5.075	0.971027
18	0.625	-40	62.5	5.075	0.971337
19	0.625	-35	62.5	5.075	0.971337
20	0.625	-37.5	31.25	5.075	0.971303
21	0.625	-37.5	93.75	5.075	0.971337
22	0.625	-37.5	62.5	2.5875	0.965863
23	0.625	-37.5	62.5	7.5625	0.971564
24	0.625	-37.5	62.5	5.075	0.971337
25	0.625	-37.5	62.5	5.075	0.971337
26	0.625	-37.5	62.5	5.075	0.971337

### Sheet: case4_step2_iter3
Exp	QD	RPRS	FS	SOR	F1
0	0	-40	31.25	4.08	0.970778
1	1.25	-40	31.25	4.08	0.970537
2	0	-35	31.25	4.08	0.970778
3	1.25	-35	31.25	4.08	0.970537
4	0	-40	93.75	4.08	0.970812
5	1.25	-40	93.75	4.08	0.970571
6	0	-35	93.75	4.08	0.970812
7	1.25	-35	93.75	4.08	0.970571
8	0	-40	31.25	8.5575	0.971479
9	1.25	-40	31.25	8.5575	0.971228
10	0	-35	31.25	8.5575	0.971479
11	1.25	-35	31.25	8.5575	0.971228
12	0	-40	93.75	8.5575	0.971484
13	1.25	-40	93.75	8.5575	0.971234
14	0	-35	93.75	8.5575	0.971484
15	1.25	-35	93.75	8.5575	0.971234
16	0	-37.5	62.5	6.31875	0.971462
17	1.25	-37.5	62.5	6.31875	0.971211
18	0.625	-40	62.5	6.31875	0.971521
19	0.625	-35	62.5	6.31875	0.971521
20	0.625	-37.5	31.25	6.31875	0.971496
21	0.625	-37.5	93.75	6.31875	0.971521
22	0.625	-37.5	62.5	4.08	0.970871
23	0.625	-37.5	62.5	8.5575	0.971564
24	0.625	-37.5	62.5	6.31875	0.971521
25	0.625	-37.5	62.5	6.31875	0.971521
26	0.625	-37.5	62.5	6.31875	0.971521

### Sheet: case4_step2_iter4
Exp	QD	RPRS	FS	SOR	F1
0	0	-40	31.25	5.42325	0.971351
1	1.25	-40	31.25	5.42325	0.9711
2	0	-35	31.25	5.42325	0.971351
3	1.25	-35	31.25	5.42325	0.9711
4	0	-40	93.75	5.42325	0.971395
5	1.25	-40	93.75	5.42325	0.971145
6	0	-35	93.75	5.42325	0.971395
7	1.25	-35	93.75	5.42325	0.971145
8	0	-40	31.25	9.453	0.971479
9	1.25	-40	31.25	9.453	0.971228
10	0	-35	31.25	9.453	0.971479
11	1.25	-35	31.25	9.453	0.971228
12	0	-40	93.75	9.453	0.971484
13	1.25	-40	93.75	9.453	0.971234
14	0	-35	93.75	9.453	0.971484
15	1.25	-35	93.75	9.453	0.971234
16	0	-37.5	62.5	7.43812	0.971504
17	1.25	-37.5	62.5	7.43812	0.971254
18	0.625	-40	62.5	7.43812	0.971564
19	0.625	-35	62.5	7.43812	0.971564
20	0.625	-37.5	31.25	7.43812	0.971538
21	0.625	-37.5	93.75	7.43812	0.971544
22	0.625	-37.5	62.5	5.42325	0.971455
23	0.625	-37.5	62.5	9.453	0.971564
24	0.625	-37.5	62.5	7.43812	0.971564
25	0.625	-37.5	62.5	7.43812	0.971564
26	0.625	-37.5	62.5	7.43812	0.971564
