## Additional file 9 for "*doepipeline*: a systematic approach to optimizing multi-level and multi-step data processing workflows"

### Sheet: case4_grid_search_step1
Exp	GMQ	MBQ	RAS	SCC	F1
0	20	5	5	5.0	0.956216				:	The 5 experiments that all produced equally high F1 scores
1	20	5	5	10.0	0.9546370000000001
2	20	5	5	15.0	0.9531290000000001
3	20	5	5	20.0	0.951809
4	20	5	5	25.0	0.950483
5	20	5	10	5.0	0.956216
6	20	5	10	10.0	0.9546370000000001
7	20	5	10	15.0	0.9531290000000001
8	20	5	10	20.0	0.951809
9	20	5	10	25.0	0.950483
10	20	5	15	5.0	0.956216
11	20	5	15	10.0	0.9546370000000001
12	20	5	15	15.0	0.9531290000000001
13	20	5	15	20.0	0.951809
14	20	5	15	25.0	0.950483
15	20	5	20	5.0	0.956216
16	20	5	20	10.0	0.9546370000000001
17	20	5	20	15.0	0.9531290000000001
18	20	5	20	20.0	0.951809
19	20	5	20	25.0	0.950483
20	20	5	25	5.0	0.956216
21	20	5	25	10.0	0.9546370000000001
22	20	5	25	15.0	0.9531290000000001
23	20	5	25	20.0	0.951809
24	20	5	25	25.0	0.950483
25	20	10	5	5.0	0.95945
26	20	10	5	10.0	0.957674
27	20	10	5	15.0	0.9566030000000001
28	20	10	5	20.0	0.955169
29	20	10	5	25.0	0.9539120000000001
30	20	10	10	5.0	0.95945
31	20	10	10	10.0	0.957674
32	20	10	10	15.0	0.9566030000000001
33	20	10	10	20.0	0.955169
34	20	10	10	25.0	0.9539120000000001
35	20	10	15	5.0	0.95945
36	20	10	15	10.0	0.957674
37	20	10	15	15.0	0.9566030000000001
38	20	10	15	20.0	0.955169
39	20	10	15	25.0	0.9539120000000001
40	20	10	20	5.0	0.95945
41	20	10	20	10.0	0.957674
42	20	10	20	15.0	0.9566030000000001
43	20	10	20	20.0	0.955169
44	20	10	20	25.0	0.9539120000000001
45	20	10	25	5.0	0.95945
46	20	10	25	10.0	0.957674
47	20	10	25	15.0	0.9566030000000001
48	20	10	25	20.0	0.955169
49	20	10	25	25.0	0.9539120000000001
50	20	15	5	5.0	0.957799
51	20	15	5	10.0	0.956232
52	20	15	5	15.0	0.955319
53	20	15	5	20.0	0.9540559999999999
54	20	15	5	25.0	0.953209
55	20	15	10	5.0	0.957799
56	20	15	10	10.0	0.956232
57	20	15	10	15.0	0.955319
58	20	15	10	20.0	0.9540559999999999
59	20	15	10	25.0	0.953209
60	20	15	15	5.0	0.957799
61	20	15	15	10.0	0.956232
62	20	15	15	15.0	0.955319
63	20	15	15	20.0	0.9540559999999999
64	20	15	15	25.0	0.953209
65	20	15	20	5.0	0.957799
66	20	15	20	10.0	0.956232
67	20	15	20	15.0	0.955319
68	20	15	20	20.0	0.9540559999999999
69	20	15	20	25.0	0.953209
70	20	15	25	5.0	0.957799
71	20	15	25	10.0	0.956232
72	20	15	25	15.0	0.955319
73	20	15	25	20.0	0.9540559999999999
74	20	15	25	25.0	0.953209
75	20	20	5	5.0	0.953741
76	20	20	5	10.0	0.95221
77	20	20	5	15.0	0.95135
78	20	20	5	20.0	0.950197
79	20	20	5	25.0	0.9491209999999999
80	20	20	10	5.0	0.953741
81	20	20	10	10.0	0.95221
82	20	20	10	15.0	0.95135
83	20	20	10	20.0	0.950197
84	20	20	10	25.0	0.9491209999999999
85	20	20	15	5.0	0.953741
86	20	20	15	10.0	0.95221
87	20	20	15	15.0	0.95135
88	20	20	15	20.0	0.950197
89	20	20	15	25.0	0.9491209999999999
90	20	20	20	5.0	0.953741
91	20	20	20	10.0	0.95221
92	20	20	20	15.0	0.95135
93	20	20	20	20.0	0.950197
94	20	20	20	25.0	0.9491209999999999
95	20	20	25	5.0	0.953741
96	20	20	25	10.0	0.95221
97	20	20	25	15.0	0.95135
98	20	20	25	20.0	0.950197
99	20	20	25	25.0	0.9491209999999999
100	20	25	5	5.0	0.920019
101	20	25	5	10.0	0.9190299999999999
102	20	25	5	15.0	0.918365
103	20	25	5	20.0	0.917825
104	20	25	5	25.0	0.9169950000000001
105	20	25	10	5.0	0.920019
106	20	25	10	10.0	0.9190299999999999
107	20	25	10	15.0	0.918365
108	20	25	10	20.0	0.917825
109	20	25	10	25.0	0.9169950000000001
110	20	25	15	5.0	0.920019
111	20	25	15	10.0	0.9190299999999999
112	20	25	15	15.0	0.918365
113	20	25	15	20.0	0.917825
114	20	25	15	25.0	0.9169950000000001
115	20	25	20	5.0	0.920019
116	20	25	20	10.0	0.9190299999999999
117	20	25	20	15.0	0.918365
118	20	25	20	20.0	0.917825
119	20	25	20	25.0	0.9169950000000001
120	20	25	25	5.0	0.920019
121	20	25	25	10.0	0.9190299999999999
122	20	25	25	15.0	0.918365
123	20	25	25	20.0	0.917825
124	20	25	25	25.0	0.9169950000000001
125	29	5	5	5.0	0.9661049999999999
126	29	5	5	10.0	0.9651360000000001
127	29	5	5	15.0	0.9648120000000001
128	29	5	5	20.0	0.964483
129	29	5	5	25.0	0.963937
130	29	5	10	5.0	0.9661049999999999
131	29	5	10	10.0	0.9651360000000001
132	29	5	10	15.0	0.9648120000000001
133	29	5	10	20.0	0.964483
134	29	5	10	25.0	0.963937
135	29	5	15	5.0	0.9661049999999999
136	29	5	15	10.0	0.9651360000000001
137	29	5	15	15.0	0.9648120000000001
138	29	5	15	20.0	0.964483
139	29	5	15	25.0	0.963937
140	29	5	20	5.0	0.9661049999999999
141	29	5	20	10.0	0.9651360000000001
142	29	5	20	15.0	0.9648120000000001
143	29	5	20	20.0	0.964483
144	29	5	20	25.0	0.963937
145	29	5	25	5.0	0.9661049999999999
146	29	5	25	10.0	0.9651360000000001
147	29	5	25	15.0	0.9648120000000001
148	29	5	25	20.0	0.964483
149	29	5	25	25.0	0.963937
150	29	10	5	5.0	0.969355
151	29	10	5	10.0	0.9686819999999999
152	29	10	5	15.0	0.9683
153	29	10	5	20.0	0.967983
154	29	10	5	25.0	0.9673870000000001
155	29	10	10	5.0	0.969355
156	29	10	10	10.0	0.9686819999999999
157	29	10	10	15.0	0.9683
158	29	10	10	20.0	0.967983
159	29	10	10	25.0	0.9673870000000001
160	29	10	15	5.0	0.969355
161	29	10	15	10.0	0.9686819999999999
162	29	10	15	15.0	0.9683
163	29	10	15	20.0	0.967983
164	29	10	15	25.0	0.9673870000000001
165	29	10	20	5.0	0.969355
166	29	10	20	10.0	0.9686819999999999
167	29	10	20	15.0	0.9683
168	29	10	20	20.0	0.967983
169	29	10	20	25.0	0.9673870000000001
170	29	10	25	5.0	0.969355
171	29	10	25	10.0	0.9686819999999999
172	29	10	25	15.0	0.9683
173	29	10	25	20.0	0.967983
174	29	10	25	25.0	0.9673870000000001
175	29	15	5	5.0	0.9669030000000001
176	29	15	5	10.0	0.9663639999999999
177	29	15	5	15.0	0.965994
178	29	15	5	20.0	0.9656440000000001
179	29	15	5	25.0	0.9651559999999999
180	29	15	10	5.0	0.9669030000000001
181	29	15	10	10.0	0.9663639999999999
182	29	15	10	15.0	0.965994
183	29	15	10	20.0	0.9656440000000001
184	29	15	10	25.0	0.9651559999999999
185	29	15	15	5.0	0.9669030000000001
186	29	15	15	10.0	0.9663639999999999
187	29	15	15	15.0	0.965994
188	29	15	15	20.0	0.9656440000000001
189	29	15	15	25.0	0.9651559999999999
190	29	15	20	5.0	0.9669030000000001
191	29	15	20	10.0	0.9663639999999999
192	29	15	20	15.0	0.965994
193	29	15	20	20.0	0.9656440000000001
194	29	15	20	25.0	0.9651559999999999
195	29	15	25	5.0	0.9669030000000001
196	29	15	25	10.0	0.9663639999999999
197	29	15	25	15.0	0.965994
198	29	15	25	20.0	0.9656440000000001
199	29	15	25	25.0	0.9651559999999999
200	29	20	5	5.0	0.9616299999999999
201	29	20	5	10.0	0.9611729999999999
202	29	20	5	15.0	0.960937
203	29	20	5	20.0	0.96065
204	29	20	5	25.0	0.960414
205	29	20	10	5.0	0.9616299999999999
206	29	20	10	10.0	0.9611729999999999
207	29	20	10	15.0	0.960937
208	29	20	10	20.0	0.96065
209	29	20	10	25.0	0.960414
210	29	20	15	5.0	0.9616299999999999
211	29	20	15	10.0	0.9611729999999999
212	29	20	15	15.0	0.960937
213	29	20	15	20.0	0.96065
214	29	20	15	25.0	0.960414
215	29	20	20	5.0	0.9616299999999999
216	29	20	20	10.0	0.9611729999999999
217	29	20	20	15.0	0.960937
218	29	20	20	20.0	0.96065
219	29	20	20	25.0	0.960414
220	29	20	25	5.0	0.9616299999999999
221	29	20	25	10.0	0.9611729999999999
222	29	20	25	15.0	0.960937
223	29	20	25	20.0	0.96065
224	29	20	25	25.0	0.960414
225	29	25	5	5.0	0.9264389999999999
226	29	25	5	10.0	0.9262600000000001
227	29	25	5	15.0	0.9259940000000001
228	29	25	5	20.0	0.9258799999999999
229	29	25	5	25.0	0.92556
230	29	25	10	5.0	0.9264389999999999
231	29	25	10	10.0	0.9262600000000001
232	29	25	10	15.0	0.9259940000000001
233	29	25	10	20.0	0.9258799999999999
234	29	25	10	25.0	0.92556
235	29	25	15	5.0	0.9264389999999999
236	29	25	15	10.0	0.9262600000000001
237	29	25	15	15.0	0.9259940000000001
238	29	25	15	20.0	0.9258799999999999
239	29	25	15	25.0	0.92556
240	29	25	20	5.0	0.9264389999999999
241	29	25	20	10.0	0.9262600000000001
242	29	25	20	15.0	0.9259940000000001
243	29	25	20	20.0	0.9258799999999999
244	29	25	20	25.0	0.92556
245	29	25	25	5.0	0.9264389999999999
246	29	25	25	10.0	0.9262600000000001
247	29	25	25	15.0	0.9259940000000001
248	29	25	25	20.0	0.9258799999999999
249	29	25	25	25.0	0.92556
250	38	5	5	5.0	0.967046
251	38	5	5	10.0	0.966454
252	38	5	5	15.0	0.9661850000000001
253	38	5	5	20.0	0.965657
254	38	5	5	25.0	0.9651799999999999
255	38	5	10	5.0	0.967046
256	38	5	10	10.0	0.966454
257	38	5	10	15.0	0.9661850000000001
258	38	5	10	20.0	0.965657
259	38	5	10	25.0	0.9651799999999999
260	38	5	15	5.0	0.967046
261	38	5	15	10.0	0.966454
262	38	5	15	15.0	0.9661850000000001
263	38	5	15	20.0	0.965657
264	38	5	15	25.0	0.9651799999999999
265	38	5	20	5.0	0.967046
266	38	5	20	10.0	0.966454
267	38	5	20	15.0	0.9661850000000001
268	38	5	20	20.0	0.965657
269	38	5	20	25.0	0.9651799999999999
270	38	5	25	5.0	0.967046
271	38	5	25	10.0	0.966454
272	38	5	25	15.0	0.9661850000000001
273	38	5	25	20.0	0.965657
274	38	5	25	25.0	0.9651799999999999
275	38	10	5	5.0	0.970309
276	38	10	5	10.0	0.969865
277	38	10	5	15.0	0.9694959999999999
278	38	10	5	20.0	0.969095
279	38	10	5	25.0	0.968767
280	38	10	10	5.0	0.970309
281	38	10	10	10.0	0.969865
282	38	10	10	15.0	0.9694959999999999
283	38	10	10	20.0	0.969095
284	38	10	10	25.0	0.968767
285	38	10	15	5.0	0.970309
286	38	10	15	10.0	0.969865
287	38	10	15	15.0	0.9694959999999999
288	38	10	15	20.0	0.969095
289	38	10	15	25.0	0.968767
290	38	10	20	5.0	0.970309
291	38	10	20	10.0	0.969865
292	38	10	20	15.0	0.9694959999999999
293	38	10	20	20.0	0.969095
294	38	10	20	25.0	0.968767
295	38	10	25	5.0	0.970309
296	38	10	25	10.0	0.969865
297	38	10	25	15.0	0.9694959999999999
298	38	10	25	20.0	0.969095
299	38	10	25	25.0	0.968767
300	38	15	5	5.0	0.9675889999999999
301	38	15	5	10.0	0.9673959999999999
302	38	15	5	15.0	0.967058
303	38	15	5	20.0	0.966699
304	38	15	5	25.0	0.966413
305	38	15	10	5.0	0.9675889999999999
306	38	15	10	10.0	0.9673959999999999
307	38	15	10	15.0	0.967058
308	38	15	10	20.0	0.966699
309	38	15	10	25.0	0.966413
310	38	15	15	5.0	0.9675889999999999
311	38	15	15	10.0	0.9673959999999999
312	38	15	15	15.0	0.967058
313	38	15	15	20.0	0.966699
314	38	15	15	25.0	0.966413
315	38	15	20	5.0	0.9675889999999999
316	38	15	20	10.0	0.9673959999999999
317	38	15	20	15.0	0.967058
318	38	15	20	20.0	0.966699
319	38	15	20	25.0	0.966413
320	38	15	25	5.0	0.9675889999999999
321	38	15	25	10.0	0.9673959999999999
322	38	15	25	15.0	0.967058
323	38	15	25	20.0	0.966699
324	38	15	25	25.0	0.966413
325	38	20	5	5.0	0.962289
326	38	20	5	10.0	0.9621700000000001
327	38	20	5	15.0	0.9619059999999999
328	38	20	5	20.0	0.961576
329	38	20	5	25.0	0.961424
330	38	20	10	5.0	0.962289
331	38	20	10	10.0	0.9621700000000001
332	38	20	10	15.0	0.9619059999999999
333	38	20	10	20.0	0.961576
334	38	20	10	25.0	0.961424
335	38	20	15	5.0	0.962289
336	38	20	15	10.0	0.9621700000000001
337	38	20	15	15.0	0.9619059999999999
338	38	20	15	20.0	0.961576
339	38	20	15	25.0	0.961424
340	38	20	20	5.0	0.962289
341	38	20	20	10.0	0.9621700000000001
342	38	20	20	15.0	0.9619059999999999
343	38	20	20	20.0	0.961576
344	38	20	20	25.0	0.961424
345	38	20	25	5.0	0.962289
346	38	20	25	10.0	0.9621700000000001
347	38	20	25	15.0	0.9619059999999999
348	38	20	25	20.0	0.961576
349	38	20	25	25.0	0.961424
350	38	25	5	5.0	0.9267
351	38	25	5	10.0	0.9267200000000001
352	38	25	5	15.0	0.9265450000000001
353	38	25	5	20.0	0.926275
354	38	25	5	25.0	0.926142
355	38	25	10	5.0	0.9267
356	38	25	10	10.0	0.9267200000000001
357	38	25	10	15.0	0.9265549999999999
358	38	25	10	20.0	0.926275
359	38	25	10	25.0	0.926142
360	38	25	15	5.0	0.9267
361	38	25	15	10.0	0.9267200000000001
362	38	25	15	15.0	0.9265549999999999
363	38	25	15	20.0	0.926275
364	38	25	15	25.0	0.926142
365	38	25	20	5.0	0.9267
366	38	25	20	10.0	0.9267200000000001
367	38	25	20	15.0	0.9265549999999999
368	38	25	20	20.0	0.926275
369	38	25	20	25.0	0.926142
370	38	25	25	5.0	0.9267
371	38	25	25	10.0	0.9267200000000001
372	38	25	25	15.0	0.9265549999999999
373	38	25	25	20.0	0.926275
374	38	25	25	25.0	0.926142
375	46	5	5	5.0	0.967087
376	46	5	5	10.0	0.9665370000000001
377	46	5	5	15.0	0.96629
378	46	5	5	20.0	0.965878
379	46	5	5	25.0	0.9655459999999999
380	46	5	10	5.0	0.967087
381	46	5	10	10.0	0.9665370000000001
382	46	5	10	15.0	0.96629
383	46	5	10	20.0	0.965878
384	46	5	10	25.0	0.9655459999999999
385	46	5	15	5.0	0.967087
386	46	5	15	10.0	0.9665370000000001
387	46	5	15	15.0	0.96629
388	46	5	15	20.0	0.965878
389	46	5	15	25.0	0.9655459999999999
390	46	5	20	5.0	0.967087
391	46	5	20	10.0	0.9665370000000001
392	46	5	20	15.0	0.96629
393	46	5	20	20.0	0.965878
394	46	5	20	25.0	0.9655459999999999
395	46	5	25	5.0	0.967087
396	46	5	25	10.0	0.9665370000000001
397	46	5	25	15.0	0.96629
398	46	5	25	20.0	0.965878
399	46	5	25	25.0	0.9655459999999999
400	46	10	5	5.0	0.9705459999999999
401	46	10	5	10.0	0.970092
402	46	10	5	15.0	0.969649
403	46	10	5	20.0	0.9693120000000001
404	46	10	5	25.0	0.9690770000000001
405	46	10	10	5.0	0.9705459999999999
406	46	10	10	10.0	0.970092
407	46	10	10	15.0	0.969649
408	46	10	10	20.0	0.9693120000000001
409	46	10	10	25.0	0.9690770000000001
410	46	10	15	5.0	0.9705459999999999
411	46	10	15	10.0	0.970092
412	46	10	15	15.0	0.969649
413	46	10	15	20.0	0.9693120000000001
414	46	10	15	25.0	0.9690770000000001
415	46	10	20	5.0	0.9705459999999999
416	46	10	20	10.0	0.970092
417	46	10	20	15.0	0.969649
418	46	10	20	20.0	0.9693120000000001
419	46	10	20	25.0	0.9690770000000001
420	46	10	25	5.0	0.9705459999999999
421	46	10	25	10.0	0.970092
422	46	10	25	15.0	0.969649
423	46	10	25	20.0	0.9693120000000001
424	46	10	25	25.0	0.9690770000000001
425	46	15	5	5.0	0.9676899999999999
426	46	15	5	10.0	0.9674659999999999
427	46	15	5	15.0	0.9671290000000001
428	46	15	5	20.0	0.9669280000000001
429	46	15	5	25.0	0.966735
430	46	15	10	5.0	0.9676899999999999
431	46	15	10	10.0	0.9674659999999999
432	46	15	10	15.0	0.9671290000000001
433	46	15	10	20.0	0.9669280000000001
434	46	15	10	25.0	0.966735
435	46	15	15	5.0	0.9676899999999999
436	46	15	15	10.0	0.9674659999999999
437	46	15	15	15.0	0.9671290000000001
438	46	15	15	20.0	0.9669280000000001
439	46	15	15	25.0	0.966735
440	46	15	20	5.0	0.9676899999999999
441	46	15	20	10.0	0.9674659999999999
442	46	15	20	15.0	0.9671290000000001
443	46	15	20	20.0	0.9669280000000001
444	46	15	20	25.0	0.966735
445	46	15	25	5.0	0.9676899999999999
446	46	15	25	10.0	0.9674659999999999
447	46	15	25	15.0	0.9671290000000001
448	46	15	25	20.0	0.9669280000000001
449	46	15	25	25.0	0.966735
450	46	20	5	5.0	0.96236
451	46	20	5	10.0	0.9622200000000001
452	46	20	5	15.0	0.9619770000000001
453	46	20	5	20.0	0.961775
454	46	20	5	25.0	0.961665
455	46	20	10	5.0	0.96236
456	46	20	10	10.0	0.9622200000000001
457	46	20	10	15.0	0.9619770000000001
458	46	20	10	20.0	0.961775
459	46	20	10	25.0	0.961665
460	46	20	15	5.0	0.96236
461	46	20	15	10.0	0.9622200000000001
462	46	20	15	15.0	0.9619770000000001
463	46	20	15	20.0	0.961775
464	46	20	15	25.0	0.961665
465	46	20	20	5.0	0.96236
466	46	20	20	10.0	0.9622200000000001
467	46	20	20	15.0	0.9619770000000001
468	46	20	20	20.0	0.961775
469	46	20	20	25.0	0.961665
470	46	20	25	5.0	0.96236
471	46	20	25	10.0	0.9622200000000001
472	46	20	25	15.0	0.9619770000000001
473	46	20	25	20.0	0.961775
474	46	20	25	25.0	0.961665
475	46	25	5	5.0	0.926739
476	46	25	5	10.0	0.926694
477	46	25	5	15.0	0.9265389999999999
478	46	25	5	20.0	0.926393
479	46	25	5	25.0	0.926248
480	46	25	10	5.0	0.926739
481	46	25	10	10.0	0.926694
482	46	25	10	15.0	0.9265389999999999
483	46	25	10	20.0	0.926393
484	46	25	10	25.0	0.926248
485	46	25	15	5.0	0.926739
486	46	25	15	10.0	0.926694
487	46	25	15	15.0	0.9265389999999999
488	46	25	15	20.0	0.926393
489	46	25	15	25.0	0.926248
490	46	25	20	5.0	0.926739
491	46	25	20	10.0	0.926694
492	46	25	20	15.0	0.9265389999999999
493	46	25	20	20.0	0.926393
494	46	25	20	25.0	0.926248
495	46	25	25	5.0	0.926739
496	46	25	25	10.0	0.926694
497	46	25	25	15.0	0.9265389999999999
498	46	25	25	20.0	0.926393
499	46	25	25	25.0	0.926248
500	55	5	5	5.0	0.9671350000000001
501	55	5	5	10.0	0.9666370000000001
502	55	5	5	15.0	0.966348
503	55	5	5	20.0	0.9658209999999999
504	55	5	5	25.0	0.9655
505	55	5	10	5.0	0.9671350000000001
506	55	5	10	10.0	0.9666370000000001
507	55	5	10	15.0	0.966348
508	55	5	10	20.0	0.9658209999999999
509	55	5	10	25.0	0.9655
510	55	5	15	5.0	0.9671350000000001
511	55	5	15	10.0	0.9666370000000001
512	55	5	15	15.0	0.966348
513	55	5	15	20.0	0.9658209999999999
514	55	5	15	25.0	0.9655
515	55	5	20	5.0	0.9671350000000001
516	55	5	20	10.0	0.9666370000000001
517	55	5	20	15.0	0.966348
518	55	5	20	20.0	0.9658209999999999
519	55	5	20	25.0	0.9655
520	55	5	25	5.0	0.9671350000000001
521	55	5	25	10.0	0.9666370000000001
522	55	5	25	15.0	0.966348
523	55	5	25	20.0	0.9658209999999999
524	55	5	25	25.0	0.9655
525	55	10	5	5.0	0.970656
526	55	10	5	10.0	0.9702639999999999
527	55	10	5	15.0	0.969884
528	55	10	5	20.0	0.969463
529	55	10	5	25.0	0.9691879999999999
530	55	10	10	5.0	0.970656
531	55	10	10	10.0	0.9702639999999999
532	55	10	10	15.0	0.969884
533	55	10	10	20.0	0.969463
534	55	10	10	25.0	0.9691879999999999
535	55	10	15	5.0	0.970656
536	55	10	15	10.0	0.9702639999999999
537	55	10	15	15.0	0.969884
538	55	10	15	20.0	0.969463
539	55	10	15	25.0	0.9691879999999999
540	55	10	20	5.0	0.970656
541	55	10	20	10.0	0.9702639999999999
542	55	10	20	15.0	0.969884
543	55	10	20	20.0	0.969463
544	55	10	20	25.0	0.9691879999999999
545	55	10	25	5.0	0.970656
546	55	10	25	10.0	0.9702639999999999
547	55	10	25	15.0	0.969884
548	55	10	25	20.0	0.969463
549	55	10	25	25.0	0.9691879999999999
550	55	15	5	5.0	0.9676540000000001
551	55	15	5	10.0	0.967462
552	55	15	5	15.0	0.9671129999999999
553	55	15	5	20.0	0.9669120000000001
554	55	15	5	25.0	0.9666879999999999
555	55	15	10	5.0	0.9676540000000001
556	55	15	10	10.0	0.967462
557	55	15	10	15.0	0.9671129999999999
558	55	15	10	20.0	0.9669120000000001
559	55	15	10	25.0	0.9666879999999999
560	55	15	15	5.0	0.9676540000000001
561	55	15	15	10.0	0.967462
562	55	15	15	15.0	0.9671129999999999
563	55	15	15	20.0	0.9669120000000001
564	55	15	15	25.0	0.9666879999999999
565	55	15	20	5.0	0.9676540000000001
566	55	15	20	10.0	0.967462
567	55	15	20	15.0	0.9671129999999999
568	55	15	20	20.0	0.9669120000000001
569	55	15	20	25.0	0.9666879999999999
570	55	15	25	5.0	0.9676540000000001
571	55	15	25	10.0	0.967462
572	55	15	25	15.0	0.9671129999999999
573	55	15	25	20.0	0.9669120000000001
574	55	15	25	25.0	0.9666879999999999
575	55	20	5	5.0	0.962357
576	55	20	5	10.0	0.9622280000000001
577	55	20	5	15.0	0.961974
578	55	20	5	20.0	0.961741
579	55	20	5	25.0	0.961578
580	55	20	10	5.0	0.962357
581	55	20	10	10.0	0.9622280000000001
582	55	20	10	15.0	0.961974
583	55	20	10	20.0	0.961741
584	55	20	10	25.0	0.961578
585	55	20	15	5.0	0.962357
586	55	20	15	10.0	0.9622280000000001
587	55	20	15	15.0	0.961974
588	55	20	15	20.0	0.961741
589	55	20	15	25.0	0.961578
590	55	20	20	5.0	0.962357
591	55	20	20	10.0	0.9622280000000001
592	55	20	20	15.0	0.961974
593	55	20	20	20.0	0.961741
594	55	20	20	25.0	0.961578
595	55	20	25	5.0	0.962357
596	55	20	25	10.0	0.9622280000000001
597	55	20	25	15.0	0.961974
598	55	20	25	20.0	0.961741
599	55	20	25	25.0	0.961578
600	55	25	5	5.0	0.926658
601	55	25	5	10.0	0.9266559999999999
602	55	25	5	15.0	0.926458
603	55	25	5	20.0	0.92629
604	55	25	5	25.0	0.926112
605	55	25	10	5.0	0.926658
606	55	25	10	10.0	0.9266559999999999
607	55	25	10	15.0	0.926458
608	55	25	10	20.0	0.92629
609	55	25	10	25.0	0.926112
610	55	25	15	5.0	0.926658
611	55	25	15	10.0	0.9266559999999999
612	55	25	15	15.0	0.926458
613	55	25	15	20.0	0.92629
614	55	25	15	25.0	0.926112
615	55	25	20	5.0	0.926658
616	55	25	20	10.0	0.9266559999999999
617	55	25	20	15.0	0.926458
618	55	25	20	20.0	0.92629
619	55	25	20	25.0	0.926112
620	55	25	25	5.0	0.926658
621	55	25	25	10.0	0.9266559999999999
622	55	25	25	15.0	0.926458
623	55	25	25	20.0	0.92629
624	55	25	25	25.0	0.926112
